# Spatial programming of fibroblasts promotes resolution of tissue inflammation through immune cell exclusion

**DOI:** 10.1101/2024.09.20.614064

**Authors:** Patricia Reis Nisa, Christopher Mahony, Annie Hackland, Elizabeth Clay, Paulynn Suyin Chin, Lucy-Jayne Marsh, Chrissy Bolton, Samuel Kemble, Charlotte G. Smith, Georgiana Neag, Ruchir Singh, Jason D. Turner, Andrew Filer, Karim Raza, Jean-Baptiste Richard, Kim S. Midwood, Christopher D. Buckley, Kevin Wei, Helen M. McGettrick, Mark Coles, Adam P. Croft

**Author notes:** These authors contributed equally (Patricia Reis Nisa, Christopher Mahony). Corresponding authors: Professor Adam Paul Croft and Dr Chris Mahony. Rheumatology Research Group, Institute for Inflammation and Ageing, College of Medical and Dental Sciences, University of Birmingham, Queen Elizabeth Hospital, Birmingham, B15 2WD, UK; NIHR Biomedical Research Centre, Institute of Translational Medicine, Birmingham, United Kingdom, B15 2TH.

## Abstract

The role of fibroblasts in determining tissue topography and immune cell organisation within chronically inflamed tissues is poorly understood. Herein, we use multi-omic spatial analysis to define the cellular zonation pattern of the synovium in patients with inflammatory arthritis, identifying discrete tissue niches underpinned by spatially programmed subsets of synovial fibroblasts. We observe that perivascular fibroblasts switch on distinct matrix programs in response to cytokine signalling from neighbouring cells, forming adapted tissue niches that either permit or restrict immune cell trafficking. Specifically, IFN-γ−responsive fibroblasts form a pathogenic lymphocyte-permissive niche that supports the persistence of leukocytes in the tissue, whilst TGF-β−responsive, matrix-synthesising fibroblasts comprise a reparative niche, composed of a collagen-rich barrier around blood vessels that restricts leukocyte migration and promotes resolution of tissue inflammation. Augmentation of such endogenous pathways to promote resolution of inflammation may offer therapeutically tractable approaches for restoration of tissue homeostasis.

GRAPHICAL ABSTRACT
