## Supplemental Tables for "Spatial programming of fibroblasts promotes resolution of tissue inflammation through immune cell exclusion": Table ST1.xlsx

### Sheet:  Patient Demographics by sample
	Biopsy Number
	BX017	BX021	BX029	BX086	BX034	BX037	BX046	BX053	BX111	BX173	BX240	BX020	BX054	BX202	BX031	BX028	BX165	BX048	BX115	BX248	BX064	JRP080	JRP115	JRP073	JRP053	JRP120	JRP056
Patient demographics
Age, years	61	56	56	51	61	69	57	56	52	68	48	59	55	54	43	74	53	34	51	59	35	85	78	85	46	78	76
Sex, M/F	F	M	F	F	F	F	M	F	F	F	M	M	M	F	M	M	M	M	M	F	M	F	F	M	F	F	F
Disease characteristics
Diagnosis	Est RA	Est RA	Est RA	Est RA	Est RA	Est RA	Est RA	Est RA	Est RA	Est RA	Est RA	eRA	Res	Res	eRA	Res	eRA	Res	eRA	eRA	Res	OA	OA	OA	OA	OA	OA
CCP, pos/neg	neg	pos	pos	pos	neg	neg	pos	pos	pos	neg	neg	neg	neg	neg	neg	neg	neg	neg	pos	pos	neg
Rheumatoid factor, pos/neg	neg	pos	pos	pos	neg	neg	pos	pos	pos	neg	neg	neg	neg	neg	neg	neg	neg	neg	pos	pos	neg
CRP, mg/L	9	16	0	52	0	0	0	0	16	66	13	22	6	4	0	13	88	7	97	36	9
Patient global, 0-100mm (VAS)	45	50	37	69	53	44	45	50	75	88	98	54	91	69	76	55	73	33	75	49	6
ESR, mm/hr	8	56	37	26	16	16	9	21	26	45	14	14	2	14	58	45	58	51	61	10	2
Baseline DAS28-ESR	5.8	7.13	5.38	6.54	5.3	6.26	5.98	5.25	6.51	7.11	5.44	4.98	3.51	4.27	6.91	4.78	7.52	4.05	6.67	5.17	1.61
Baseline tender joint count, /28	15	21	12	20	17	28	25	9	23	15	7	4	4	3	19	0	23	1	11	12	1
Baseline swollen joint count, /28	6	14	2	8	8	7	13	7	6	14	7	20	5	3	4	23	12	1	10	11	3
Histology
Krenn lining layer	1	0	2	1	1	2	1	0	1	3	3	0	0	3	0	1	2	0	2	3	2
Krenn stroma	1	1	1	1	1	1	1	1	2	2	3	1	0	1	0	0	2	2	2	2	2
Krenn Inflammatory infiltrates	2	1	3	2	2	2	1	1	3	2	3	1	1	2	1	1	1	1	2	2	1
Krenn Global	4	2	6	4	4	5	3	2	6	7	9	2	1	6	1	2	5	3	6	7	5
Pathotype
Pauci-immune				x			x					x	x		x	x
Diffuse myeloid	x	x				x		x											x		x
Lympho-myeloid			x		x				x	x	x			x			x	x		x
