## Supplemental Tables for "Spatial programming of fibroblasts promotes resolution of tissue inflammation through immune cell exclusion": Table ST4.xlsx

### Sheet: Gene signature Figure 1F
NICHE	MARKERS FOR MODULE
Plasma Cell	MZB1, SSR4, DERL3, CD79A, PTGDS, SDC1
Lymphocytic	CCL19, CD52, TRBC2, C3, CCL5, C7
Vascular	TAGLN, ACTA2, COMP, NOTCH3, DES
Interstitial	APOD, FABP4, GAS5, PLIN1, PLIN4, ADIPOQ
Fibrotic	COL1A1, COMP, POSTN, COL3A1, SPARC, COL6A1
Lining Layer	PRG4, CLU, FN1, PLA2GA, CD55, CSN1S1
