## Supplemental Tables for "Spatial programming of fibroblasts promotes resolution of tissue inflammation through immune cell exclusion": Table ST9.xlsx

### Sheet: Table ST9
	p_val	avg_log2FC	pct.1	pct.2	p_val_adj	matrisome	colour	gene
CD52	3.11963e-59	-1.38258	0.111	0.465	1.14182e-54	non-selected	grey	CD52
TRBC2	1.80809e-44	-1.02119	0.099	0.39	6.61781e-40	non-selected	grey	TRBC2
TRAC	1.72157e-40	-0.702554	0.077	0.333	6.30111e-36	non-selected	grey	TRAC
CORO1A	1.9237e-40	-0.883109	0.177	0.513	7.04092e-36	non-selected	grey	CORO1A
TRBC1	4.1231e-40	-0.566076	0.055	0.281	1.50909e-35	non-selected	grey	TRBC1
TMC8	1.33947e-36	-0.369162	0.035	0.215	4.90259e-32	non-selected	grey	TMC8
CD3D	2.33838e-36	-0.404259	0.035	0.215	8.55872e-32	non-selected	grey	CD3D
CD2	2.89006e-36	-0.41329	0.04	0.228	1.05779e-31	non-selected	grey	CD2
RAC2	1.8351e-35	-0.523618	0.068	0.298	6.71667e-31	non-selected	grey	RAC2
PCED1B-AS1	8.24338e-35	-0.431775	0.058	0.272	3.01716e-30	non-selected	grey	PCED1B-AS1
CD27	4.20397e-31	-0.342281	0.04	0.215	1.53869e-26	non-selected	grey	CD27
ATP2A3	1.19633e-30	-0.538263	0.119	0.377	4.37869e-26	non-selected	grey	ATP2A3
CD48	2.62208e-29	-0.250947	0.022	0.154	9.59709e-25	non-selected	grey	CD48
GZMK	1.81471e-28	-0.347795	0.027	0.167	6.64204e-24	non-selected	grey	GZMK
IKZF3	3.01243e-28	-0.28002	0.024	0.158	1.10258e-23	non-selected	grey	IKZF3
TBC1D10C	8.0701e-28	-0.354217	0.04	0.202	2.95374e-23	non-selected	grey	TBC1D10C
CD69	5.84053e-27	-0.260125	0.014	0.118	2.13769e-22	non-selected	grey	CD69
CD79B	2.15202e-26	-0.504675	0.057	0.237	7.87661e-22	non-selected	grey	CD79B
PTGDS	1.39117e-25	-1.48079	0.554	0.763	5.09181e-21	non-selected	grey	PTGDS
RASGRP2	4.77531e-25	-0.307622	0.051	0.219	1.74781e-20	non-selected	grey	RASGRP2
ACAP1	2.74063e-24	-0.276176	0.052	0.219	1.0031e-19	non-selected	grey	ACAP1
HCST	2.06486e-23	-0.486426	0.158	0.408	7.5576e-19	non-selected	grey	HCST
IL7R	3.70438e-23	-0.337871	0.05	0.211	1.35584e-18	non-selected	grey	IL7R
NKG7	4.26711e-23	-0.429694	0.059	0.228	1.5618e-18	non-selected	grey	NKG7
C7	2.82583e-22	-0.686875	0.164	0.404	1.03428e-17	non-selected	grey	C7
LIMD2	3.23734e-21	-0.612191	0.132	0.346	1.1849e-16	non-selected	grey	LIMD2
RGS1	5.13158e-21	-0.277963	0.046	0.193	1.87821e-16	non-selected	grey	RGS1
TCF7	1.07683e-20	-0.260469	0.019	0.118	3.94129e-16	non-selected	grey	TCF7
IL2RG	2.40775e-20	-0.299463	0.037	0.167	8.81259e-16	non-selected	grey	IL2RG
ARHGDIB	3.76627e-20	-0.799463	0.314	0.553	1.37849e-15	non-selected	grey	ARHGDIB
CXCR4	1.38456e-19	-0.528172	0.097	0.281	5.06763e-15	non-selected	grey	CXCR4
ARHGAP45	1.4378e-19	-0.468562	0.125	0.329	5.26248e-15	non-selected	grey	ARHGAP45
APOE	1.53867e-19	-1.03694	0.651	0.789	5.63168e-15	non-selected	grey	APOE
CD37	1.88958e-19	-0.471486	0.12	0.316	6.91605e-15	non-selected	grey	CD37
GPSM3	3.09927e-19	-0.375365	0.113	0.311	1.13436e-14	non-selected	grey	GPSM3
ARHGAP4	1.45688e-18	-0.416801	0.167	0.39	5.33232e-14	non-selected	grey	ARHGAP4
RPS27A	7.10659e-18	-1.13646	0.805	0.895	2.60108e-13	non-selected	grey	RPS27A
C1orf162	3.13005e-17	-0.343635	0.11	0.294	1.14563e-12	non-selected	grey	C1orf162
SYNGR2	6.74984e-17	-0.526011	0.23	0.461	2.47051e-12	non-selected	grey	SYNGR2
BTG1	6.0651e-16	-0.465445	0.285	0.509	2.21989e-11	non-selected	grey	BTG1
GPR183	6.32468e-16	-0.272975	0.064	0.206	2.3149e-11	non-selected	grey	GPR183
MYO1G	7.58076e-16	-0.253319	0.055	0.189	2.77464e-11	non-selected	grey	MYO1G
SEPTIN1	1.22643e-15	-0.29169	0.072	0.219	4.48887e-11	non-selected	grey	SEPTIN1
ITGB2	1.33378e-15	-0.646043	0.301	0.513	4.88176e-11	non-selected	grey	ITGB2
RPS3A	1.40163e-15	-0.870947	0.827	0.908	5.13012e-11	non-selected	grey	RPS3A
PTPRC	3.29937e-15	-0.459598	0.152	0.338	1.2076e-10	non-selected	grey	PTPRC
CD53	4.97505e-15	-0.399634	0.159	0.351	1.82092e-10	non-selected	grey	CD53
CD79A	5.16374e-15	-0.508482	0.051	0.175	1.88998e-10	non-selected	grey	CD79A
TMC6	5.6968e-15	-0.324146	0.085	0.237	2.08508e-10	non-selected	grey	TMC6
RNASET2	1.22919e-14	-0.457661	0.224	0.43	4.49896e-10	non-selected	grey	RNASET2
DERL3	1.37726e-14	-0.352666	0.056	0.184	5.04092e-10	non-selected	grey	DERL3
ISG20	1.66374e-14	-0.298025	0.076	0.219	6.08945e-10	non-selected	grey	ISG20
TXNIP	2.25764e-14	-0.85944	0.596	0.737	8.26318e-10	non-selected	grey	TXNIP
LAPTM5	2.63081e-14	-0.822569	0.512	0.667	9.62901e-10	non-selected	grey	LAPTM5
PTPN6	4.11886e-14	-0.376832	0.134	0.307	1.50754e-09	non-selected	grey	PTPN6
RPL30	6.42087e-14	-1.02458	0.845	0.917	2.3501e-09	non-selected	grey	RPL30
APOC1	8.70819e-14	-0.617808	0.235	0.421	3.18728e-09	non-selected	grey	APOC1
HCLS1	8.97265e-14	-0.41222	0.176	0.364	3.28408e-09	non-selected	grey	HCLS1
RPS4X	1.03995e-13	-0.929692	0.803	0.864	3.80632e-09	non-selected	grey	RPS4X
ARHGEF1	1.09618e-13	-0.386323	0.233	0.443	4.01214e-09	non-selected	grey	ARHGEF1
LCP1	1.14046e-13	-0.500706	0.147	0.316	4.17421e-09	non-selected	grey	LCP1
HLA-DRB1	1.25994e-13	-1.10031	0.693	0.794	4.61151e-09	non-selected	grey	HLA-DRB1
RPL34	1.63454e-13	-0.960882	0.876	0.895	5.98257e-09	non-selected	grey	RPL34
MYO1F	2.12924e-13	-0.308689	0.115	0.276	7.79324e-09	non-selected	grey	MYO1F
RPS23	2.79681e-13	-0.907399	0.848	0.921	1.02366e-08	non-selected	grey	RPS23
ARHGAP30	3.85639e-13	-0.276029	0.08	0.219	1.41148e-08	non-selected	grey	ARHGAP30
GMFG	4.64908e-13	-0.429358	0.202	0.39	1.70161e-08	non-selected	grey	GMFG
RPL39	4.90993e-13	-0.932765	0.909	0.93	1.79708e-08	non-selected	grey	RPL39
CD74	8.10969e-13	-1.10875	0.884	0.934	2.96823e-08	non-selected	grey	CD74
EVI2B	8.27278e-13	-0.261313	0.079	0.215	3.02792e-08	non-selected	grey	EVI2B
IL32	9.65349e-13	-0.608175	0.228	0.408	3.53328e-08	non-selected	grey	IL32
RPS12	1.18697e-12	-0.923726	0.913	0.908	4.34444e-08	non-selected	grey	RPS12
IGFLR1	1.35223e-12	-0.291806	0.108	0.259	4.94929e-08	non-selected	grey	IGFLR1
RPS7	1.68638e-12	-0.729037	0.718	0.825	6.17231e-08	non-selected	grey	RPS7
FAU	1.78626e-12	-0.996952	0.813	0.86	6.53789e-08	non-selected	grey	FAU
ISLR	1.85779e-12	1.06827	0.823	0.732	6.79968e-08	non-selected	grey	ISLR
COMMD6	2.20453e-12	-0.516443	0.426	0.618	8.06879e-08	non-selected	grey	COMMD6
SSC5D	3.25134e-12	0.563424	0.576	0.382	1.19002e-07	non-selected	grey	SSC5D
RPS14	3.59278e-12	-0.897979	0.881	0.917	1.315e-07	non-selected	grey	RPS14
RPL32	5.38312e-12	-0.928869	0.924	0.952	1.97028e-07	non-selected	grey	RPL32
ALOX5AP	5.465e-12	-0.369626	0.148	0.311	2.00025e-07	non-selected	grey	ALOX5AP
VAMP8	7.6995e-12	-0.553642	0.265	0.443	2.81809e-07	non-selected	grey	VAMP8
AC103591.3	8.28433e-12	-0.284009	0.04	0.136	3.03215e-07	non-selected	grey	AC103591.3
IFI30	8.54143e-12	-0.812583	0.535	0.675	3.12625e-07	non-selected	grey	IFI30
CCN5	1.04035e-11	0.785716	0.858	0.746	3.80778e-07	non-selected	grey	CCN5
RPS27	1.0967e-11	-1.09397	0.951	0.978	4.01402e-07	non-selected	grey	RPS27
NACA	1.19274e-11	-0.706608	0.675	0.789	4.36553e-07	non-selected	grey	NACA
RPL18	1.64636e-11	-0.82619	0.869	0.917	6.02586e-07	non-selected	grey	RPL18
CCNL1	1.79113e-11	-0.304803	0.196	0.377	6.55572e-07	non-selected	grey	CCNL1
RPS25	1.79396e-11	-0.813252	0.798	0.855	6.56607e-07	non-selected	grey	RPS25
ZFP36	1.82819e-11	-0.671507	0.511	0.684	6.69134e-07	non-selected	grey	ZFP36
RPL5	2.03148e-11	-0.675164	0.756	0.842	7.43542e-07	non-selected	grey	RPL5
ZFP36L2	2.0623e-11	-0.581298	0.645	0.759	7.54822e-07	non-selected	grey	ZFP36L2
RPS6	2.25392e-11	-0.747394	0.878	0.895	8.24956e-07	non-selected	grey	RPS6
RPL22	2.64107e-11	-0.846298	0.717	0.794	9.66658e-07	non-selected	grey	RPL22
HLA-F	2.69284e-11	-0.480374	0.243	0.421	9.85606e-07	non-selected	grey	HLA-F
RPL19	2.71974e-11	-0.814072	0.894	0.895	9.95452e-07	non-selected	grey	RPL19
EIF3L	2.92776e-11	-0.338182	0.193	0.368	1.07159e-06	non-selected	grey	EIF3L
RPL36A	3.40288e-11	-0.669944	0.751	0.833	1.24549e-06	non-selected	grey	RPL36A
RPS13	3.66863e-11	-0.687341	0.838	0.882	1.34276e-06	non-selected	grey	RPS13
FERMT3	4.57229e-11	-0.303294	0.155	0.316	1.6735e-06	non-selected	grey	FERMT3
RPL17	4.64003e-11	-0.722533	0.844	0.877	1.6983e-06	non-selected	grey	RPL17
RPL37	5.0081e-11	-0.811609	0.876	0.904	1.83301e-06	non-selected	grey	RPL37
HLA-DQA1	5.50746e-11	-0.687157	0.321	0.518	2.01579e-06	non-selected	grey	HLA-DQA1
RPL6	6.20652e-11	-0.661351	0.76	0.825	2.27165e-06	non-selected	grey	RPL6
SNHG6	6.8054e-11	-0.469266	0.335	0.518	2.49084e-06	non-selected	grey	SNHG6
NFKBIA	7.36481e-11	-0.616871	0.376	0.548	2.69559e-06	non-selected	grey	NFKBIA
FYB1	8.03384e-11	-0.313303	0.126	0.272	2.94047e-06	non-selected	grey	FYB1
RPS8	8.06474e-11	-0.887974	0.888	0.895	2.95178e-06	non-selected	grey	RPS8
RPL26	8.42599e-11	-0.802783	0.811	0.842	3.08399e-06	non-selected	grey	RPL26
MT1M	9.20024e-11	-0.560941	0.379	0.548	3.36738e-06	non-selected	grey	MT1M
RPS10	9.48531e-11	-0.875515	0.778	0.829	3.47172e-06	non-selected	grey	RPS10
RPS15A	1.13302e-10	-0.881192	0.82	0.86	4.14696e-06	non-selected	grey	RPS15A
HLA-DMA	1.13927e-10	-0.501406	0.41	0.592	4.16985e-06	non-selected	grey	HLA-DMA
HLA-DPB1	1.18058e-10	-0.832147	0.585	0.711	4.32103e-06	non-selected	grey	HLA-DPB1
CFLAR	1.20511e-10	-0.314827	0.186	0.351	4.41083e-06	non-selected	grey	CFLAR
PTGIS	1.24183e-10	0.420012	0.29	0.101	4.54524e-06	non-selected	grey	PTGIS
RPS3	1.41555e-10	-0.816831	0.844	0.895	5.18104e-06	non-selected	grey	RPS3
RPL23A	1.6189e-10	-0.784644	0.777	0.846	5.92533e-06	non-selected	grey	RPL23A
RPL35A	1.63722e-10	-0.745969	0.842	0.886	5.99238e-06	non-selected	grey	RPL35A
RPS28	1.70768e-10	-0.823824	0.907	0.939	6.25028e-06	non-selected	grey	RPS28
GRK2	1.80487e-10	-0.426516	0.292	0.456	6.60599e-06	non-selected	grey	GRK2
RPL9	2.11345e-10	-0.688525	0.875	0.93	7.73545e-06	non-selected	grey	RPL9
JUNB	2.57745e-10	-0.725207	0.631	0.759	9.43372e-06	non-selected	grey	JUNB
ATP5MG	3.1435e-10	-0.466299	0.445	0.632	1.15055e-05	non-selected	grey	ATP5MG
RPL11	3.28109e-10	-0.789157	0.865	0.908	1.20091e-05	non-selected	grey	RPL11
RPL36AL	3.49616e-10	-0.482241	0.483	0.649	1.27963e-05	non-selected	grey	RPL36AL
SNHG8	3.70623e-10	-0.40385	0.256	0.421	1.35652e-05	non-selected	grey	SNHG8
PFDN5	3.75102e-10	-0.614042	0.717	0.811	1.37291e-05	non-selected	grey	PFDN5
TPT1	4.37614e-10	-0.723338	0.95	0.969	1.60171e-05	non-selected	grey	TPT1
RPL12	4.84721e-10	-0.808814	0.838	0.873	1.77413e-05	non-selected	grey	RPL12
RPS24	5.05834e-10	-0.791652	0.85	0.868	1.8514e-05	non-selected	grey	RPS24
RPL37A	5.12335e-10	-0.687511	0.895	0.899	1.8752e-05	non-selected	grey	RPL37A
JAK3	7.11153e-10	-0.251367	0.121	0.259	2.60289e-05	non-selected	grey	JAK3
RPLP1	8.50784e-10	-0.807357	0.953	0.982	3.11396e-05	non-selected	grey	RPLP1
ACKR3	9.72108e-10	0.513829	0.606	0.417	3.55801e-05	non-selected	grey	ACKR3
FXYD5	9.93672e-10	-0.472055	0.531	0.697	3.63694e-05	non-selected	grey	FXYD5
GAS5	1.02665e-09	-0.585883	0.493	0.636	3.75766e-05	non-selected	grey	GAS5
RPLP2	1.16383e-09	-0.790092	0.889	0.921	4.25972e-05	non-selected	grey	RPLP2
LRRC15	1.39641e-09	0.629551	0.305	0.123	5.111e-05	non-selected	grey	LRRC15
CRABP2	1.96588e-09	0.532712	0.294	0.114	7.1953e-05	non-selected	grey	CRABP2
PSMB9	2.2279e-09	-0.41867	0.256	0.417	8.15433e-05	non-selected	grey	PSMB9
HLA-DMB	2.45964e-09	-0.398793	0.303	0.478	9.00252e-05	non-selected	grey	HLA-DMB
HLA-DRA	2.76195e-09	-0.75649	0.785	0.846	0.00010109	non-selected	grey	HLA-DRA
CIB1	3.44885e-09	-0.371157	0.38	0.553	0.000126231	non-selected	grey	CIB1
RPL10A	3.58558e-09	-0.693018	0.775	0.829	0.000131236	non-selected	grey	RPL10A
RPL38	3.84003e-09	-0.684688	0.771	0.846	0.000140549	non-selected	grey	RPL38
RPS21	4.00654e-09	-0.876609	0.84	0.868	0.000146644	non-selected	grey	RPS21
RPS15	4.07706e-09	-0.798955	0.912	0.908	0.000149225	non-selected	grey	RPS15
DEPP1	4.1692e-09	-0.31283	0.235	0.395	0.000152597	non-selected	grey	DEPP1
HLA-DQB1	4.23643e-09	-0.60536	0.474	0.627	0.000155058	non-selected	grey	HLA-DQB1
RPL29	4.24638e-09	-0.704138	0.892	0.925	0.000155422	non-selected	grey	RPL29
RPL21	4.67358e-09	-0.702801	0.886	0.912	0.000171058	non-selected	grey	RPL21
RPS29	5.0577e-09	-0.887583	0.912	0.925	0.000185117	non-selected	grey	RPS29
TSC22D3	5.13462e-09	-0.589419	0.563	0.68	0.000187932	non-selected	grey	TSC22D3
C20orf27	5.37873e-09	-0.300498	0.208	0.368	0.000196867	non-selected	grey	C20orf27
NAP1L1	5.44764e-09	-0.431279	0.464	0.623	0.000199389	non-selected	grey	NAP1L1
HLA-DPA1	7.16296e-09	-0.735665	0.608	0.702	0.000262171	non-selected	grey	HLA-DPA1
FLNC	9.63447e-09	0.414891	0.277	0.11	0.000352631	non-selected	grey	FLNC
RPS19	9.99639e-09	-0.705555	0.878	0.925	0.000365878	non-selected	grey	RPS19
MT2A	1.0549e-08	-0.726784	0.919	0.952	0.000386106	non-selected	grey	MT2A
RPS18	1.06972e-08	-0.597735	0.906	0.93	0.000391527	non-selected	grey	RPS18
RPL4	1.1156e-08	-0.692935	0.802	0.868	0.000408321	non-selected	grey	RPL4
RPS16	1.26896e-08	-0.681362	0.852	0.886	0.000464453	non-selected	grey	RPS16
RPL13A	1.45958e-08	-0.704219	0.925	0.956	0.000534222	non-selected	grey	RPL13A
RPL14	1.50037e-08	-0.689937	0.736	0.789	0.000549152	non-selected	grey	RPL14
NDUFB1	1.55745e-08	-0.284081	0.418	0.596	0.000570044	non-selected	grey	NDUFB1
PLAAT4	1.62412e-08	-0.353738	0.241	0.395	0.000594444	non-selected	grey	PLAAT4
FAP	1.81438e-08	0.4978	0.372	0.202	0.000664081	non-selected	grey	FAP
SEPTIN9	1.91271e-08	-0.310097	0.277	0.443	0.000700073	non-selected	grey	SEPTIN9
LST1	1.94407e-08	-0.327519	0.136	0.263	0.000711549	non-selected	grey	LST1
CSF1R	2.05144e-08	-0.430492	0.376	0.531	0.000750849	non-selected	grey	CSF1R
H19	2.27666e-08	0.515285	0.341	0.167	0.000833279	non-selected	grey	H19
PSME1	2.3188e-08	-0.467309	0.397	0.544	0.000848702	non-selected	grey	PSME1
ST6GAL1	2.34646e-08	-0.254596	0.101	0.215	0.000858829	non-selected	grey	ST6GAL1
HLA-B	2.42634e-08	-0.881137	0.885	0.93	0.000888066	non-selected	grey	HLA-B
SNHG29	2.89426e-08	-0.413945	0.516	0.671	0.00105933	non-selected	grey	SNHG29
BTF3	2.98935e-08	-0.457302	0.527	0.667	0.00109413	non-selected	grey	BTF3
ECH1	3.16836e-08	-0.353151	0.263	0.412	0.00115965	non-selected	grey	ECH1
RPS20	3.81715e-08	-0.658939	0.724	0.803	0.00139711	non-selected	grey	RPS20
RPL7	3.85612e-08	-0.597084	0.845	0.877	0.00141138	non-selected	grey	RPL7
RPL7A	4.2671e-08	-0.680137	0.865	0.886	0.0015618	non-selected	grey	RPL7A
RPL28	4.42914e-08	-0.740567	0.933	0.965	0.00162111	non-selected	grey	RPL28
CYBA	4.61869e-08	-0.721296	0.622	0.689	0.00169049	non-selected	grey	CYBA
EEF1D	4.76062e-08	-0.564253	0.715	0.807	0.00174243	non-selected	grey	EEF1D
RPSA	5.01871e-08	-0.528787	0.762	0.829	0.0018369	non-selected	grey	RPSA
RPS17	5.05023e-08	-0.451798	0.804	0.895	0.00184844	non-selected	grey	RPS17
MS4A6A	5.12652e-08	-0.435626	0.366	0.518	0.00187636	non-selected	grey	MS4A6A
TMEM107	7.03037e-08	-0.450974	0.069	0.162	0.00257319	non-selected	grey	TMEM107
RPL41	7.43527e-08	-0.708678	0.977	1	0.00272138	non-selected	grey	RPL41
LYZ	7.87322e-08	-0.800175	0.447	0.588	0.00288168	non-selected	grey	LYZ
UBA52	8.09673e-08	-0.541802	0.851	0.886	0.00296348	non-selected	grey	UBA52
RPL3	8.1136e-08	-0.60297	0.844	0.877	0.00296966	non-selected	grey	RPL3
SPI1	8.17659e-08	-0.281478	0.233	0.382	0.00299271	non-selected	grey	SPI1
RPL8	8.65495e-08	-0.704892	0.895	0.904	0.0031678	non-selected	grey	RPL8
ATP5F1E	9.65451e-08	-0.473879	0.746	0.833	0.00353365	non-selected	grey	ATP5F1E
SNHG7	9.95872e-08	-0.25592	0.181	0.32	0.00364499	non-selected	grey	SNHG7
RPL36	1.0762e-07	-0.66567	0.91	0.912	0.003939	non-selected	grey	RPL36
ARRB2	1.07941e-07	-0.281851	0.201	0.342	0.00395076	non-selected	grey	ARRB2
AHNAK2	1.09757e-07	0.273789	0.284	0.123	0.0040172	non-selected	grey	AHNAK2
DDIT4	1.21615e-07	-0.299014	0.384	0.561	0.00445122	non-selected	grey	DDIT4
TNFRSF14	1.22694e-07	-0.280532	0.259	0.408	0.00449073	non-selected	grey	TNFRSF14
PDPN	1.36473e-07	0.502212	0.36	0.202	0.00499504	non-selected	grey	PDPN
GALNT15	1.4174e-07	0.320911	0.25	0.101	0.00518784	non-selected	grey	GALNT15
RPL18A	1.46981e-07	-0.728936	0.931	0.925	0.00537965	non-selected	grey	RPL18A
RPS2	1.47321e-07	-0.595878	0.915	0.917	0.00539209	non-selected	grey	RPS2
MT1X	1.50816e-07	-0.592388	0.537	0.645	0.00552003	non-selected	grey	MT1X
RPL24	1.80366e-07	-0.613479	0.768	0.811	0.00660159	non-selected	grey	RPL24
HMGB1	1.90074e-07	-0.300107	0.498	0.658	0.00695689	non-selected	grey	HMGB1
SMAP2	1.91659e-07	-0.254257	0.183	0.316	0.00701491	non-selected	grey	SMAP2
MLLT6	2.06927e-07	-0.29738	0.207	0.342	0.00757375	non-selected	grey	MLLT6
DKK3	2.42363e-07	0.4375	0.39	0.228	0.00887073	non-selected	grey	DKK3
HINT1	2.58201e-07	-0.375124	0.478	0.623	0.00945041	non-selected	grey	HINT1
OAZ1	2.64418e-07	-0.417483	0.735	0.816	0.00967797	non-selected	grey	OAZ1
CD4	2.76006e-07	-0.271731	0.193	0.329	0.0101021	non-selected	grey	CD4
IER2	2.8461e-07	-0.424417	0.404	0.557	0.010417	non-selected	grey	IER2
EIF3H	2.92763e-07	-0.347362	0.357	0.496	0.0107154	non-selected	grey	EIF3H
BST2	3.09666e-07	-0.408819	0.341	0.487	0.0113341	non-selected	grey	BST2
EEF1B2	3.25222e-07	-0.521113	0.627	0.719	0.0119034	non-selected	grey	EEF1B2
PDGFRL	3.42218e-07	0.399686	0.44	0.285	0.0125255	non-selected	grey	PDGFRL
RPL27A	3.42405e-07	-0.496985	0.83	0.873	0.0125324	non-selected	grey	RPL27A
TOMM6	3.46122e-07	-0.302865	0.292	0.434	0.0126684	non-selected	grey	TOMM6
SNHG25	3.60014e-07	-0.40214	0.415	0.557	0.0131769	non-selected	grey	SNHG25
P3H4	3.71821e-07	0.356129	0.282	0.132	0.013609	non-selected	grey	P3H4
RPL10	3.8934e-07	-0.727148	0.965	0.969	0.0142502	non-selected	grey	RPL10
RPL31	3.90327e-07	-0.564674	0.861	0.855	0.0142864	non-selected	grey	RPL31
IFITM1	3.9046e-07	-0.389721	0.188	0.311	0.0142912	non-selected	grey	IFITM1
GGT5	3.9162e-07	-0.394388	0.443	0.588	0.0143337	non-selected	grey	GGT5
UQCR11	4.00063e-07	-0.367	0.614	0.741	0.0146427	non-selected	grey	UQCR11
ETS1	4.18303e-07	-0.273071	0.23	0.373	0.0153103	non-selected	grey	ETS1
IGHGP	4.7645e-07	-0.809501	0.139	0.25	0.0174385	non-selected	grey	IGHGP
ADGRE5	4.88681e-07	-0.331462	0.245	0.382	0.0178862	non-selected	grey	ADGRE5
TOMM7	5.12459e-07	-0.530783	0.624	0.732	0.0187565	non-selected	grey	TOMM7
FKBP9	5.31331e-07	0.412698	0.479	0.32	0.0194472	non-selected	grey	FKBP9
HNRNPA2B1	5.33339e-07	-0.30512	0.544	0.667	0.0195208	non-selected	grey	HNRNPA2B1
RPL15	6.34979e-07	-0.501279	0.846	0.882	0.0232409	non-selected	grey	RPL15
FOS	6.8902e-07	-0.75728	0.599	0.724	0.0252188	non-selected	grey	FOS
IGHG2	8.26299e-07	-1.31076	0.111	0.215	0.0302434	non-selected	grey	IGHG2
RPS5	8.3581e-07	-0.64063	0.853	0.868	0.0305915	non-selected	grey	RPS5
SARAF	8.81054e-07	-0.316853	0.339	0.487	0.0322475	non-selected	grey	SARAF
TMA7	9.04526e-07	-0.427082	0.562	0.689	0.0331065	non-selected	grey	TMA7
RPL13	9.10142e-07	-0.665016	0.975	0.969	0.0333121	non-selected	grey	RPL13
NPM1	9.10838e-07	-0.278855	0.423	0.579	0.0333376	non-selected	grey	NPM1
DDX5	9.76986e-07	-0.368509	0.675	0.776	0.0357587	non-selected	grey	DDX5
FCGR2A	9.86704e-07	-0.325905	0.299	0.447	0.0361143	non-selected	grey	FCGR2A
EEF1A1	1.04835e-06	-0.561008	0.985	1	0.0383708	non-selected	grey	EEF1A1
REX1BD	1.06376e-06	-0.265862	0.289	0.434	0.0389346	non-selected	grey	REX1BD
TYROBP	1.15103e-06	-0.700083	0.531	0.596	0.0421288	non-selected	grey	TYROBP
AIF1	1.3688e-06	-0.423839	0.381	0.513	0.0500993	non-selected	grey	AIF1
GJA1	1.40153e-06	0.888119	0.508	0.373	0.0512975	non-selected	grey	GJA1
PTMA	1.44754e-06	-0.48531	0.845	0.908	0.0529813	non-selected	grey	PTMA
NDUFB11	1.54884e-06	-0.281565	0.391	0.544	0.0566891	non-selected	grey	NDUFB11
NDUFC1	1.79494e-06	-0.273035	0.271	0.408	0.0656967	non-selected	grey	NDUFC1
NDUFS8	1.8061e-06	-0.278481	0.357	0.496	0.0661049	non-selected	grey	NDUFS8
LAIR1	1.85814e-06	-0.260744	0.178	0.298	0.0680099	non-selected	grey	LAIR1
PAXX	1.89334e-06	-0.289606	0.216	0.342	0.069298	non-selected	grey	PAXX
CERCAM	1.98111e-06	0.749239	0.514	0.39	0.0725105	non-selected	grey	CERCAM
RPLP0	2.04983e-06	-0.502496	0.866	0.86	0.0750258	non-selected	grey	RPLP0
ITGA11	2.5122e-06	0.308544	0.266	0.132	0.091949	non-selected	grey	ITGA11
TMEM176A	2.6314e-06	-0.392208	0.323	0.452	0.0963117	non-selected	grey	TMEM176A
RPS9	2.71394e-06	-0.51611	0.861	0.925	0.0993329	non-selected	grey	RPS9
SNRPD2	2.73192e-06	-0.352836	0.499	0.623	0.099991	non-selected	grey	SNRPD2
CLU	2.78754e-06	-0.80897	0.951	0.952	0.102027	non-selected	grey	CLU
NDUFA4	2.81159e-06	-0.3557	0.506	0.618	0.102907	non-selected	grey	NDUFA4
HSD3B7	3.00745e-06	0.25847	0.278	0.136	0.110076	non-selected	grey	HSD3B7
BLOC1S1	3.178e-06	-0.344317	0.448	0.57	0.116318	non-selected	grey	BLOC1S1
HNRNPA1	3.18838e-06	-0.361094	0.628	0.737	0.116698	non-selected	grey	HNRNPA1
HLA-C	3.21815e-06	-0.582123	0.729	0.794	0.117787	non-selected	grey	HLA-C
EIF1	4.03085e-06	-0.358784	0.757	0.807	0.147533	non-selected	grey	EIF1
PSMB10	4.26234e-06	-0.285613	0.258	0.386	0.156006	non-selected	grey	PSMB10
ARL6IP4	4.34498e-06	-0.306101	0.487	0.605	0.15903	non-selected	grey	ARL6IP4
TUBA1A	4.36185e-06	0.630713	0.631	0.509	0.159648	non-selected	grey	TUBA1A
RPL27	4.44861e-06	-0.438015	0.81	0.868	0.162823	non-selected	grey	RPL27
RPS26	4.47109e-06	-0.673936	0.694	0.785	0.163646	non-selected	grey	RPS26
IL10RA	4.83951e-06	-0.288484	0.172	0.285	0.177131	non-selected	grey	IL10RA
COX7A2	5.16193e-06	-0.284682	0.4	0.535	0.188932	non-selected	grey	COX7A2
EGR1	5.31765e-06	-0.634327	0.548	0.654	0.194631	non-selected	grey	EGR1
SMDT1	5.5071e-06	-0.290798	0.2	0.316	0.201565	non-selected	grey	SMDT1
EEF1G	5.62948e-06	-0.453436	0.803	0.864	0.206045	non-selected	grey	EEF1G
MXRA8	5.84065e-06	0.467638	0.766	0.675	0.213774	non-selected	grey	MXRA8
KDELR3	5.916e-06	0.346052	0.248	0.123	0.216531	non-selected	grey	KDELR3
ATP5MC2	6.18339e-06	-0.328047	0.466	0.601	0.226318	non-selected	grey	ATP5MC2
PYCARD	6.24674e-06	-0.271939	0.208	0.32	0.228637	non-selected	grey	PYCARD
B2M	6.28792e-06	-0.68519	0.977	0.991	0.230144	non-selected	grey	B2M
HLA-E	6.61428e-06	-0.534579	0.796	0.829	0.242089	non-selected	grey	HLA-E
ACKR1	7.07595e-06	-0.358695	0.246	0.364	0.258987	non-selected	grey	ACKR1
CPXM1	7.24092e-06	0.50476	0.243	0.123	0.265025	non-selected	grey	CPXM1
ZFAS1	7.30704e-06	-0.314336	0.329	0.461	0.267445	non-selected	grey	ZFAS1
CHCHD10	7.87434e-06	-0.254974	0.235	0.355	0.288209	non-selected	grey	CHCHD10
CCDC80	7.94252e-06	0.377182	0.875	0.816	0.290704	non-selected	grey	CCDC80
P3H1	8.28823e-06	0.485596	0.384	0.259	0.303357	non-selected	grey	P3H1
EDF1	8.87897e-06	-0.314201	0.565	0.693	0.324979	non-selected	grey	EDF1
MZB1	9.11635e-06	-0.572014	0.086	0.167	0.333667	non-selected	grey	MZB1
ATP5ME	9.44517e-06	-0.263646	0.584	0.702	0.345703	non-selected	grey	ATP5ME
MCL1	9.83623e-06	-0.362208	0.46	0.592	0.360016	non-selected	grey	MCL1
DEFB1	9.86931e-06	-0.307948	0.129	0.228	0.361227	non-selected	grey	DEFB1
ANAPC16	9.89854e-06	-0.298289	0.311	0.425	0.362297	non-selected	grey	ANAPC16
NT5DC2	1.01193e-05	0.504381	0.307	0.18	0.370377	non-selected	grey	NT5DC2
H3F3B	1.03057e-05	-0.33335	0.732	0.807	0.377197	non-selected	grey	H3F3B
CEBPD	1.10439e-05	-0.323569	0.422	0.526	0.404219	non-selected	grey	CEBPD
LRRC17	1.16631e-05	0.413345	0.195	0.083	0.426881	non-selected	grey	LRRC17
FTL	1.20278e-05	-0.636801	0.988	0.982	0.44023	non-selected	grey	FTL
SELENOP	1.21059e-05	-0.41587	0.811	0.868	0.443088	non-selected	grey	SELENOP
NBL1	1.27411e-05	0.593641	0.792	0.728	0.466336	non-selected	grey	NBL1
MYL12B	1.28731e-05	-0.326211	0.513	0.649	0.47117	non-selected	grey	MYL12B
APRT	1.31572e-05	-0.34863	0.458	0.557	0.481568	non-selected	grey	APRT
STEAP4	1.36677e-05	-0.30939	0.411	0.539	0.500253	non-selected	grey	STEAP4
DUSP1	1.37553e-05	-0.567648	0.648	0.719	0.50346	non-selected	grey	DUSP1
COX6B1	1.37657e-05	-0.313058	0.489	0.601	0.503839	non-selected	grey	COX6B1
COX7C	1.50735e-05	-0.443528	0.578	0.662	0.551707	non-selected	grey	COX7C
TMEM176B	1.54127e-05	-0.376551	0.455	0.566	0.56412	non-selected	grey	TMEM176B
TRMT112	1.57606e-05	-0.281764	0.364	0.496	0.576853	non-selected	grey	TRMT112
NOP53	1.60852e-05	-0.490805	0.544	0.618	0.588734	non-selected	grey	NOP53
ARPC1B	1.7726e-05	-0.352145	0.56	0.649	0.64879	non-selected	grey	ARPC1B
ATP6V1F	1.91317e-05	-0.302255	0.371	0.491	0.700238	non-selected	grey	ATP6V1F
MPEG1	1.96202e-05	-0.327619	0.269	0.39	0.718117	non-selected	grey	MPEG1
RPL35	2.04998e-05	-0.537219	0.877	0.886	0.750315	non-selected	grey	RPL35
THY1	2.08363e-05	0.805542	0.752	0.732	0.762629	non-selected	grey	THY1
RPS11	2.21827e-05	-0.504427	0.906	0.917	0.811908	non-selected	grey	RPS11
ARPC3	2.5213e-05	-0.337482	0.42	0.526	0.922822	non-selected	grey	ARPC3
NDUFA1	2.53036e-05	-0.319829	0.387	0.5	0.926137	non-selected	grey	NDUFA1
TMSB4X	2.61067e-05	-0.509505	0.92	0.939	0.955532	non-selected	grey	TMSB4X
CNBP	2.78933e-05	-0.310004	0.369	0.478	1	non-selected	grey	CNBP
ITM2B	2.90057e-05	-0.431622	0.901	0.934	1	non-selected	grey	ITM2B
EIF3D	3.14517e-05	-0.250986	0.269	0.382	1	non-selected	grey	EIF3D
LAMTOR4	3.27092e-05	-0.357061	0.49	0.61	1	non-selected	grey	LAMTOR4
CD163	3.42212e-05	-0.398069	0.432	0.548	1	non-selected	grey	CD163
GLUL	3.45856e-05	-0.301064	0.559	0.671	1	non-selected	grey	GLUL
FTH1	3.59879e-05	-0.478363	0.945	0.974	1	non-selected	grey	FTH1
ATP5MD	3.6453e-05	-0.27869	0.458	0.566	1	non-selected	grey	ATP5MD
ITGB5	3.65529e-05	0.30767	0.618	0.496	1	non-selected	grey	ITGB5
PSME2	3.6951e-05	-0.416022	0.304	0.421	1	non-selected	grey	PSME2
JCHAIN	3.78186e-05	-1.19533	0.204	0.298	1	non-selected	grey	JCHAIN
PRSS23	4.22761e-05	0.331535	0.63	0.509	1	non-selected	grey	PRSS23
FCER1G	4.39509e-05	-0.410437	0.451	0.553	1	non-selected	grey	FCER1G
DPM3	4.47166e-05	-0.298175	0.28	0.39	1	non-selected	grey	DPM3
DDX3X	4.47563e-05	-0.262328	0.406	0.535	1	non-selected	grey	DDX3X
CHCHD2	4.52006e-05	-0.297387	0.538	0.64	1	non-selected	grey	CHCHD2
SNHG5	4.61855e-05	-0.324998	0.47	0.575	1	non-selected	grey	SNHG5
MZT2B	4.63376e-05	-0.257522	0.549	0.658	1	non-selected	grey	MZT2B
FOLR2	4.70728e-05	-0.344184	0.447	0.566	1	non-selected	grey	FOLR2
SRSF5	5.53884e-05	-0.302145	0.384	0.496	1	non-selected	grey	SRSF5
KRTCAP2	5.61099e-05	-0.265641	0.501	0.61	1	non-selected	grey	KRTCAP2
ID3	6.04231e-05	-0.404914	0.557	0.662	1	non-selected	grey	ID3
RNASEK	6.39542e-05	-0.347568	0.588	0.667	1	non-selected	grey	RNASEK
PFN1	6.49881e-05	-0.47805	0.748	0.776	1	non-selected	grey	PFN1
COX6C	7.64902e-05	-0.295449	0.519	0.618	1	non-selected	grey	COX6C
NDUFA3	7.99371e-05	-0.299301	0.454	0.566	1	non-selected	grey	NDUFA3
P3H3	8.4787e-05	0.357256	0.397	0.285	1	non-selected	grey	P3H3
CALU	8.94925e-05	0.575499	0.547	0.474	1	non-selected	grey	CALU
POLD4	9.27001e-05	-0.279131	0.358	0.456	1	non-selected	grey	POLD4
FKBP10	9.30278e-05	0.554631	0.518	0.421	1	non-selected	grey	FKBP10
WDR83OS	9.55927e-05	-0.33799	0.455	0.553	1	non-selected	grey	WDR83OS
DST	9.77892e-05	0.26264	0.404	0.285	1	non-selected	grey	DST
KLF2	9.84914e-05	-0.282355	0.422	0.544	1	non-selected	grey	KLF2
TPSAB1	0.000105656	-0.292769	0.097	0.175	1	non-selected	grey	TPSAB1
DAZAP2	0.000105701	-0.333379	0.464	0.566	1	non-selected	grey	DAZAP2
IFITM2	0.00011448	-0.370171	0.736	0.781	1	non-selected	grey	IFITM2
ANTXR1	0.0001171	0.325216	0.47	0.355	1	non-selected	grey	ANTXR1
RPL23	0.000117166	-0.434001	0.813	0.833	1	non-selected	grey	RPL23
HLA-A	0.000117412	-0.579983	0.853	0.851	1	non-selected	grey	HLA-A
H3F3A	0.000137175	-0.313301	0.604	0.671	1	non-selected	grey	H3F3A
PABPC1	0.000140417	-0.367228	0.709	0.803	1	non-selected	grey	PABPC1
COTL1	0.000152569	-0.290488	0.344	0.447	1	non-selected	grey	COTL1
STAB1	0.000153047	-0.315623	0.618	0.702	1	non-selected	grey	STAB1
GYPC	0.000159517	-0.269293	0.377	0.482	1	non-selected	grey	GYPC
COX4I1	0.000161462	-0.373611	0.626	0.68	1	non-selected	grey	COX4I1
MIF	0.000181632	-0.318492	0.752	0.798	1	non-selected	grey	MIF
IGLC2	0.000187451	-1.96558	0.37	0.452	1	non-selected	grey	IGLC2
UQCRB	0.00018788	-0.399188	0.504	0.57	1	non-selected	grey	UQCRB
CD14	0.00021675	-0.438581	0.602	0.662	1	non-selected	grey	CD14
C19orf53	0.000224076	-0.271936	0.386	0.482	1	non-selected	grey	C19orf53
RACK1	0.00022565	-0.469887	0.845	0.838	1	non-selected	grey	RACK1
TAGLN	0.000266035	-0.437867	0.748	0.807	1	non-selected	grey	TAGLN
RGS3	0.000267978	0.56199	0.346	0.25	1	non-selected	grey	RGS3
GOLM1	0.000281005	0.360163	0.353	0.25	1	non-selected	grey	GOLM1
CD248	0.000284042	0.452653	0.586	0.491	1	non-selected	grey	CD248
PNRC1	0.000294075	-0.252267	0.384	0.491	1	non-selected	grey	PNRC1
CIRBP	0.000298235	-0.25243	0.6	0.689	1	non-selected	grey	CIRBP
FOSB	0.000322101	-0.349044	0.298	0.399	1	non-selected	grey	FOSB
RCN1	0.00033656	0.513132	0.435	0.342	1	non-selected	grey	RCN1
TUBB2A	0.000340563	0.417753	0.38	0.276	1	non-selected	grey	TUBB2A
EIF3F	0.000341657	-0.269086	0.394	0.509	1	non-selected	grey	EIF3F
ENAH	0.000380865	0.330827	0.356	0.254	1	non-selected	grey	ENAH
RCN3	0.000394639	0.478501	0.557	0.487	1	non-selected	grey	RCN3
TLE5	0.000402053	-0.328042	0.582	0.649	1	non-selected	grey	TLE5
COX5B	0.000409764	-0.321809	0.559	0.636	1	non-selected	grey	COX5B
FCGR3A	0.000413374	-0.259268	0.292	0.386	1	non-selected	grey	FCGR3A
NPC2	0.000441739	-0.435085	0.666	0.697	1	non-selected	grey	NPC2
SLCO2B1	0.000448585	-0.326393	0.375	0.469	1	non-selected	grey	SLCO2B1
ATP5IF1	0.000495355	-0.272905	0.28	0.368	1	non-selected	grey	ATP5IF1
COX8A	0.000536801	-0.287189	0.551	0.645	1	non-selected	grey	COX8A
PDGFRB	0.000608065	0.393481	0.601	0.526	1	non-selected	grey	PDGFRB
COPZ2	0.000616485	0.260884	0.391	0.281	1	non-selected	grey	COPZ2
ASAH1	0.000637921	-0.269765	0.364	0.456	1	non-selected	grey	ASAH1
CD276	0.000638134	0.359546	0.381	0.285	1	non-selected	grey	CD276
KLF6	0.00065779	-0.357485	0.419	0.504	1	non-selected	grey	KLF6
RGS5	0.000658543	-0.266561	0.288	0.377	1	non-selected	grey	RGS5
NREP	0.000788722	0.347087	0.271	0.18	1	non-selected	grey	NREP
MYADM	0.000789481	0.287136	0.51	0.412	1	non-selected	grey	MYADM
SRP14	0.000799644	-0.27851	0.558	0.627	1	non-selected	grey	SRP14
HDLBP	0.000822474	0.327835	0.632	0.522	1	non-selected	grey	HDLBP
SSR4	0.000861709	-0.524055	0.697	0.741	1	non-selected	grey	SSR4
EMP1	0.000872245	0.34338	0.615	0.539	1	non-selected	grey	EMP1
OAF	0.000935591	0.280896	0.385	0.285	1	non-selected	grey	OAF
NR4A1	0.000944515	-0.318371	0.284	0.373	1	non-selected	grey	NR4A1
SLC25A6	0.000968212	-0.259099	0.622	0.693	1	non-selected	grey	SLC25A6
IGHG1	0.00102978	-1.82686	0.34	0.417	1	non-selected	grey	IGHG1
IFITM3	0.00103761	-0.342871	0.884	0.904	1	non-selected	grey	IFITM3
MT-ND4L	0.00112259	-0.395153	0.534	0.61	1	non-selected	grey	MT-ND4L
TPSB2	0.00112759	-0.582661	0.236	0.32	1	non-selected	grey	TPSB2
MT-CO2	0.00117247	-0.388715	0.98	0.987	1	non-selected	grey	MT-CO2
PLVAP	0.00117572	-0.355614	0.357	0.434	1	non-selected	grey	PLVAP
FKBP8	0.00127737	-0.257746	0.38	0.456	1	non-selected	grey	FKBP8
EIF3K	0.00144565	-0.291812	0.43	0.513	1	non-selected	grey	EIF3K
SOCS3	0.00145387	-0.39805	0.389	0.461	1	non-selected	grey	SOCS3
C12orf57	0.00151711	-0.314032	0.576	0.627	1	non-selected	grey	C12orf57
GPX4	0.00158313	-0.406818	0.733	0.75	1	non-selected	grey	GPX4
EIF3G	0.00176526	-0.312271	0.417	0.482	1	non-selected	grey	EIF3G
CEMIP	0.00181713	0.355181	0.243	0.162	1	non-selected	grey	CEMIP
MT-ND5	0.00205844	-0.467662	0.816	0.807	1	non-selected	grey	MT-ND5
CDK2AP1	0.00212337	0.285838	0.36	0.272	1	non-selected	grey	CDK2AP1
ARF4	0.0022135	0.347613	0.386	0.303	1	non-selected	grey	ARF4
ITGA5	0.00222308	0.377237	0.418	0.342	1	non-selected	grey	ITGA5
VSIR	0.00227815	-0.31868	0.403	0.478	1	non-selected	grey	VSIR
CKAP4	0.00237001	0.36269	0.351	0.272	1	non-selected	grey	CKAP4
RAMP3	0.00251696	-0.270909	0.208	0.281	1	non-selected	grey	RAMP3
NCF1	0.00289869	-0.275923	0.348	0.417	1	non-selected	grey	NCF1
PPDPF	0.00321283	-0.291642	0.575	0.632	1	non-selected	grey	PPDPF
VCAM1	0.00340419	-0.290472	0.341	0.412	1	non-selected	grey	VCAM1
QSOX1	0.0034906	0.268927	0.407	0.32	1	non-selected	grey	QSOX1
NEAT1	0.00401123	-0.252266	0.712	0.781	1	non-selected	grey	NEAT1
MAGED1	0.00419686	0.44206	0.405	0.342	1	non-selected	grey	MAGED1
H1FX	0.00439912	-0.281044	0.467	0.535	1	non-selected	grey	H1FX
IGHM	0.00465315	-1.88848	0.215	0.276	1	non-selected	grey	IGHM
TRIR	0.0050548	-0.314371	0.523	0.579	1	non-selected	grey	TRIR
PPIC	0.00513067	0.294884	0.433	0.355	1	non-selected	grey	PPIC
RNASE1	0.00514157	-0.433493	0.874	0.89	1	non-selected	grey	RNASE1
MT1E	0.00516527	-0.325189	0.647	0.724	1	non-selected	grey	MT1E
CAVIN1	0.00570642	0.292709	0.75	0.719	1	non-selected	grey	CAVIN1
CRTAC1	0.00617422	-0.633474	0.712	0.719	1	non-selected	grey	CRTAC1
IGHG3	0.00633051	-1.82012	0.434	0.474	1	non-selected	grey	IGHG3
ID1	0.00643801	-0.271263	0.276	0.346	1	non-selected	grey	ID1
DPYSL3	0.00675159	0.289101	0.451	0.382	1	non-selected	grey	DPYSL3
SAT1	0.00685341	-0.277857	0.554	0.588	1	non-selected	grey	SAT1
TMEM119	0.00718431	0.274833	0.361	0.289	1	non-selected	grey	TMEM119
SH3BGRL3	0.00722706	-0.354082	0.768	0.776	1	non-selected	grey	SH3BGRL3
NDUFB7	0.00782357	-0.256745	0.524	0.57	1	non-selected	grey	NDUFB7
TNFRSF12A	0.0084489	0.53884	0.301	0.241	1	non-selected	grey	TNFRSF12A
VSIG4	0.00884368	-0.309	0.423	0.5	1	non-selected	grey	VSIG4
NDUFA13	0.00911038	-0.275332	0.612	0.64	1	non-selected	grey	NDUFA13
MRC2	0.00912907	0.428825	0.702	0.662	1	non-selected	grey	MRC2
CHPF	0.00962297	0.362082	0.421	0.36	1	non-selected	grey	CHPF
CD68	0.0108793	-0.343484	0.563	0.601	1	non-selected	grey	CD68
PSAP	0.011302	-0.306772	0.901	0.89	1	non-selected	grey	PSAP
IGHA1	0.0129768	-1.45118	0.35	0.408	1	non-selected	grey	IGHA1
IGKC	0.0130855	-2.05829	0.599	0.662	1	non-selected	grey	IGKC
CNN3	0.013311	0.275585	0.479	0.417	1	non-selected	grey	CNN3
SELENOM	0.0134187	-0.263321	0.716	0.785	1	non-selected	grey	SELENOM
ACTA2	0.0135154	-0.36667	0.519	0.588	1	non-selected	grey	ACTA2
TPPP3	0.013752	0.275637	0.603	0.518	1	non-selected	grey	TPPP3
CCN4	0.017831	0.27787	0.207	0.149	1	non-selected	grey	CCN4
FCGRT	0.0211665	-0.311266	0.702	0.728	1	non-selected	grey	FCGRT
MT-ND1	0.0242136	-0.525542	0.964	0.956	1	non-selected	grey	MT-ND1
MT-CO1	0.0272907	-0.477254	0.972	0.961	1	non-selected	grey	MT-CO1
P4HB	0.0281117	0.532503	0.788	0.776	1	non-selected	grey	P4HB
IGLC1	0.0331347	-1.45551	0.348	0.399	1	non-selected	grey	IGLC1
HLA-DRB5	0.0339173	-0.539393	0.308	0.351	1	non-selected	grey	HLA-DRB5
ITGB1	0.0344671	0.587223	0.586	0.57	1	non-selected	grey	ITGB1
RAMP2	0.0350751	-0.32246	0.349	0.395	1	non-selected	grey	RAMP2
PRDX4	0.0357838	0.260664	0.482	0.421	1	non-selected	grey	PRDX4
FSCN1	0.0414392	0.297668	0.346	0.298	1	non-selected	grey	FSCN1
MT-CYB	0.0619439	-0.366196	0.985	0.982	1	non-selected	grey	MT-CYB
MT-CO3	0.0697553	-0.314852	0.99	0.996	1	non-selected	grey	MT-CO3
APOD	0.076721	-0.745487	0.292	0.338	1	non-selected	grey	APOD
MEG3	0.084125	0.503837	0.453	0.417	1	non-selected	grey	MEG3
SURF4	0.0879963	0.280149	0.438	0.395	1	non-selected	grey	SURF4
CHI3L1	0.0887429	0.327181	0.506	0.456	1	non-selected	grey	CHI3L1
LMNA	0.0998979	0.323439	0.774	0.741	1	non-selected	grey	LMNA
MAGED2	0.101424	0.268626	0.435	0.408	1	non-selected	grey	MAGED2
MT-ND2	0.109475	-0.545125	0.956	0.934	1	non-selected	grey	MT-ND2
IGHG4	0.110411	-1.76929	0.429	0.456	1	non-selected	grey	IGHG4
VKORC1	0.132742	0.313831	0.648	0.623	1	non-selected	grey	VKORC1
ITGAV	0.140568	0.291758	0.413	0.395	1	non-selected	grey	ITGAV
HBB	0.155487	-0.365291	0.316	0.338	1	non-selected	grey	HBB
PDLIM7	0.15751	0.274793	0.387	0.36	1	non-selected	grey	PDLIM7
C3	0.164614	-0.36375	0.618	0.64	1	non-selected	grey	C3
CALR	0.171277	0.303805	0.724	0.702	1	non-selected	grey	CALR
MT-ND4	0.185974	-0.368137	0.988	0.996	1	non-selected	grey	MT-ND4
CDH11	0.199049	0.254789	0.393	0.373	1	non-selected	grey	CDH11
RRBP1	0.22297	0.303677	0.563	0.57	1	non-selected	grey	RRBP1
CD99	0.247328	0.463263	0.811	0.759	1	non-selected	grey	CD99
IGLC3	0.266256	-0.736219	0.237	0.254	1	non-selected	grey	IGLC3
MT-ND3	0.296015	-0.375094	0.995	0.996	1	non-selected	grey	MT-ND3
HBA2	0.366373	-0.358467	0.362	0.395	1	non-selected	grey	HBA2
ADIRF	0.390131	-0.373996	0.808	0.785	1	non-selected	grey	ADIRF
OLFML2B	0.391399	0.382876	0.432	0.447	1	non-selected	grey	OLFML2B
SCD	0.51313	-0.266961	0.149	0.162	1	non-selected	grey	SCD
KDELR2	0.739118	0.31108	0.539	0.553	1	non-selected	grey	KDELR2
MT-ATP6	0.828702	-0.288571	0.984	0.991	1	non-selected	grey	MT-ATP6
TPM4	0.91518	0.258144	0.505	0.522	1	non-selected	grey	TPM4
COL1A2	1.768e-17	1.79278	0.986	0.987	6.47104e-13	Collagens	blue	COL1A2
COL5A1	1.5615e-16	1.76362	0.666	0.469	5.71523e-12	Collagens	blue	COL5A1
COL1A1	3.72295e-16	2.49646	0.935	0.882	1.36264e-11	Collagens	blue	COL1A1
COL5A2	1.56711e-10	1.46407	0.639	0.491	5.73579e-06	Collagens	blue	COL5A2
COL3A1	1.95899e-08	1.85493	0.932	0.877	0.000717009	Collagens	blue	COL3A1
COL6A2	2.04547e-08	0.933967	0.955	0.952	0.000748662	Collagens	blue	COL6A2
COL12A1	1.00654e-07	0.856381	0.454	0.303	0.00368405	Collagens	blue	COL12A1
COL8A2	6.49201e-07	0.324751	0.239	0.101	0.0237614	Collagens	blue	COL8A2
COL6A1	6.72844e-07	1.34553	0.9	0.895	0.0246268	Collagens	blue	COL6A1
COL11A1	7.19262e-07	0.382071	0.174	0.048	0.0263257	Collagens	blue	COL11A1
COL8A1	5.46366e-05	0.395536	0.282	0.171	1	Collagens	blue	COL8A1
COL6A3	0.000241696	0.762652	0.794	0.759	1	Collagens	blue	COL6A3
COL16A1	0.00031638	0.675128	0.495	0.408	1	Collagens	blue	COL16A1
COL5A3	0.00131153	0.405133	0.321	0.232	1	Collagens	blue	COL5A3
SPOCK2	1.84503e-32	-0.317812	0.037	0.211	6.75301e-28	Proteoglycans	purple	SPOCK2
ASPN	1.39526e-25	1.45527	0.663	0.351	5.10678e-21	Proteoglycans	purple	ASPN
SRGN	3.91486e-17	-0.566996	0.361	0.596	1.43288e-12	Proteoglycans	purple	SRGN
DCN	5.87184e-14	0.7221	0.977	0.961	2.14915e-09	Proteoglycans	purple	DCN
FMOD	7.32792e-14	0.714705	0.655	0.452	2.68209e-09	Proteoglycans	purple	FMOD
PODN	1.96667e-09	0.556059	0.56	0.395	7.19822e-05	Proteoglycans	purple	PODN
PRELP	2.19557e-09	0.636308	0.717	0.605	8.03601e-05	Proteoglycans	purple	PRELP
OGN	6.92333e-08	0.649228	0.478	0.329	0.00253401	Proteoglycans	purple	OGN
BGN	2.21519e-07	0.541385	0.9	0.864	0.00810781	Proteoglycans	purple	BGN
LUM	1.15655e-05	0.490482	0.932	0.895	0.423309	Proteoglycans	purple	LUM
PRG4	0.000246714	-0.849712	0.923	0.895	1	Proteoglycans	purple	PRG4
VCAN	0.123937	0.260879	0.752	0.719	1	Proteoglycans	purple	VCAN
IGFBP6	3.3095e-22	0.822259	0.788	0.548	1.21131e-17	ECMGlycoproteins	royalblue	IGFBP6
FNDC1	3.80149e-19	1.07444	0.551	0.263	1.39138e-14	ECMGlycoproteins	royalblue	FNDC1
COMP	1.41667e-18	1.10793	0.864	0.759	5.18517e-14	ECMGlycoproteins	royalblue	COMP
MFAP5	5.64556e-17	0.861269	0.486	0.211	2.06633e-12	ECMGlycoproteins	royalblue	MFAP5
ELN	5.09205e-15	1.13982	0.525	0.276	1.86374e-10	ECMGlycoproteins	royalblue	ELN
THBS2	4.59846e-13	1.03979	0.563	0.351	1.68308e-08	ECMGlycoproteins	royalblue	THBS2
FBLN2	2.304e-12	0.706754	0.577	0.364	8.43287e-08	ECMGlycoproteins	royalblue	FBLN2
AEBP1	2.61878e-12	1.10584	0.875	0.807	9.58499e-08	ECMGlycoproteins	royalblue	AEBP1
SPON2	7.96132e-11	0.863417	0.456	0.259	2.91392e-06	ECMGlycoproteins	royalblue	SPON2
ECM1	7.47514e-10	0.660332	0.577	0.408	2.73598e-05	ECMGlycoproteins	royalblue	ECM1
FBN1	1.04616e-09	0.839812	0.76	0.632	3.82905e-05	ECMGlycoproteins	royalblue	FBN1
MFAP2	1.27009e-09	0.868172	0.378	0.197	4.64867e-05	ECMGlycoproteins	royalblue	MFAP2
CTHRC1	5.89183e-09	0.722257	0.286	0.118	0.000215647	ECMGlycoproteins	royalblue	CTHRC1
IGFBP2	8.84435e-09	-0.354352	0.231	0.386	0.000323712	ECMGlycoproteins	royalblue	IGFBP2
MXRA5	2.70148e-08	0.888071	0.635	0.491	0.000988771	ECMGlycoproteins	royalblue	MXRA5
THBS3	5.65592e-08	0.571713	0.509	0.36	0.00207012	ECMGlycoproteins	royalblue	THBS3
SPARC	1.42309e-07	1.76953	0.918	0.899	0.00520865	ECMGlycoproteins	royalblue	SPARC
CILP	4.52378e-07	0.470886	0.324	0.171	0.0165575	ECMGlycoproteins	royalblue	CILP
LTBP2	1.50259e-06	0.504885	0.505	0.377	0.0549962	ECMGlycoproteins	royalblue	LTBP2
MATN2	1.83532e-06	0.291895	0.22	0.088	0.0671745	ECMGlycoproteins	royalblue	MATN2
CRISPLD2	7.73951e-06	0.394669	0.365	0.232	0.283274	ECMGlycoproteins	royalblue	CRISPLD2
ABI3BP	1.00546e-05	0.357806	0.63	0.509	0.368009	ECMGlycoproteins	royalblue	ABI3BP
HMCN1	2.14269e-05	0.30818	0.223	0.11	0.784245	ECMGlycoproteins	royalblue	HMCN1
SPARCL1	3.44281e-05	-0.320069	0.665	0.759	1	ECMGlycoproteins	royalblue	SPARCL1
PXDN	4.16817e-05	0.350186	0.34	0.211	1	ECMGlycoproteins	royalblue	PXDN
ECM2	0.000124029	0.274771	0.409	0.294	1	ECMGlycoproteins	royalblue	ECM2
SRPX2	0.000135637	0.274134	0.258	0.154	1	ECMGlycoproteins	royalblue	SRPX2
EDIL3	0.000166543	0.267046	0.266	0.158	1	ECMGlycoproteins	royalblue	EDIL3
TNXB	0.000342836	0.465235	0.843	0.833	1	ECMGlycoproteins	royalblue	TNXB
MFGE8	0.000543744	0.315042	0.618	0.509	1	ECMGlycoproteins	royalblue	MFGE8
SMOC2	0.000580019	0.325948	0.362	0.263	1	ECMGlycoproteins	royalblue	SMOC2
FGL2	0.000813651	-0.30841	0.263	0.351	1	ECMGlycoproteins	royalblue	FGL2
DPT	0.00098882	0.687651	0.659	0.601	1	ECMGlycoproteins	royalblue	DPT
EMILIN1	0.00104788	0.286602	0.487	0.408	1	ECMGlycoproteins	royalblue	EMILIN1
IGFBP7	0.00152418	-0.361397	0.834	0.908	1	ECMGlycoproteins	royalblue	IGFBP7
LAMB2	0.00239901	0.252268	0.71	0.614	1	ECMGlycoproteins	royalblue	LAMB2
NID2	0.00388963	0.267515	0.313	0.232	1	ECMGlycoproteins	royalblue	NID2
IGFBP5	0.0052426	-0.346569	0.639	0.684	1	ECMGlycoproteins	royalblue	IGFBP5
EFEMP2	0.006163	0.258727	0.509	0.417	1	ECMGlycoproteins	royalblue	EFEMP2
TNFAIP6	0.0065424	0.259619	0.315	0.232	1	ECMGlycoproteins	royalblue	TNFAIP6
POSTN	0.0110861	2.07548	0.394	0.36	1	ECMGlycoproteins	royalblue	POSTN
THBS1	0.0121672	0.258894	0.311	0.241	1	ECMGlycoproteins	royalblue	THBS1
MGP	0.0311006	-0.390859	0.951	0.93	1	ECMGlycoproteins	royalblue	MGP
TNC	0.231602	0.411408	0.653	0.64	1	ECMGlycoproteins	royalblue	TNC
PCOLCE	0.261937	0.27382	0.821	0.798	1	ECMGlycoproteins	royalblue	PCOLCE
THBS4	0.647764	0.525438	0.76	0.754	1	ECMGlycoproteins	royalblue	THBS4
TGFBI	0.734131	0.736053	0.606	0.632	1	ECMGlycoproteins	royalblue	TGFBI
C1QTNF6	7.49072e-12	0.499326	0.238	0.044	2.74168e-07	ECMaffiliatedProteins	orange	C1QTNF6
LGALS9	1.89907e-10	-0.294848	0.163	0.325	6.95078e-06	ECMaffiliatedProteins	orange	LGALS9
C1QTNF3	3.21175e-10	0.538726	0.27	0.088	1.17553e-05	ECMaffiliatedProteins	orange	C1QTNF3
C1QA	1.55763e-05	-0.470177	0.785	0.829	0.570106	ECMaffiliatedProteins	orange	C1QA
CSPG4	7.22975e-05	0.296555	0.345	0.228	1	ECMaffiliatedProteins	orange	CSPG4
C1QB	0.000135753	-0.59157	0.732	0.763	1	ECMaffiliatedProteins	orange	C1QB
C1QC	0.000238192	-0.465342	0.588	0.684	1	ECMaffiliatedProteins	orange	C1QC
PLXDC1	0.000390383	0.383275	0.397	0.303	1	ECMaffiliatedProteins	orange	PLXDC1
LGALS1	0.0027156	0.675291	0.892	0.864	1	ECMaffiliatedProteins	orange	LGALS1
SDC2	0.0114624	0.251557	0.523	0.447	1	ECMaffiliatedProteins	orange	SDC2
ANXA5	0.016423	0.292949	0.632	0.588	1	ECMaffiliatedProteins	orange	ANXA5
CST7	1.85317e-25	-0.285711	0.036	0.184	6.78277e-21	ECMRegulators	yellow	CST7
LOX	2.66093e-10	0.602212	0.374	0.18	9.73926e-06	ECMRegulators	yellow	LOX
ADAM12	2.99282e-09	0.800858	0.217	0.057	0.00010954	ECMRegulators	yellow	ADAM12
LOXL1	1.56541e-08	0.704164	0.424	0.254	0.000572957	ECMRegulators	yellow	LOXL1
PLOD2	2.22972e-08	0.462658	0.291	0.123	0.0008161	ECMRegulators	yellow	PLOD2
TGM2	8.57741e-08	-0.604186	0.196	0.329	0.00313942	ECMRegulators	yellow	TGM2
A2M	1.12671e-07	-0.422296	0.653	0.807	0.00412386	ECMRegulators	yellow	A2M
ADAMTS2	2.54651e-07	0.644794	0.428	0.281	0.00932048	ECMRegulators	yellow	ADAMTS2
HTRA3	5.8216e-07	0.434821	0.395	0.246	0.0213076	ECMRegulators	yellow	HTRA3
CTSC	6.6497e-07	-0.404261	0.3	0.439	0.0243386	ECMRegulators	yellow	CTSC
MMP2	1.73745e-06	0.716952	0.861	0.811	0.0635926	ECMRegulators	yellow	MMP2
BMP1	2.39748e-06	0.533926	0.446	0.307	0.0877501	ECMRegulators	yellow	BMP1
MMP14	6.77936e-06	0.800384	0.485	0.364	0.248131	ECMRegulators	yellow	MMP14
P4HA3	6.88003e-06	0.305255	0.196	0.079	0.251816	ECMRegulators	yellow	P4HA3
SERPINE1	2.18055e-05	0.451414	0.292	0.167	0.798103	ECMRegulators	yellow	SERPINE1
CTSS	3.946e-05	-0.369567	0.376	0.5	1	ECMRegulators	yellow	CTSS
TIMP2	4.02529e-05	0.411472	0.872	0.829	1	ECMRegulators	yellow	TIMP2
FAM20C	8.87137e-05	0.497197	0.52	0.434	1	ECMRegulators	yellow	FAM20C
ADAMTS14	9.91841e-05	0.418728	0.176	0.079	1	ECMRegulators	yellow	ADAMTS14
LOXL2	0.000155232	0.551939	0.346	0.25	1	ECMRegulators	yellow	LOXL2
MMP11	0.000191779	0.277288	0.137	0.053	1	ECMRegulators	yellow	MMP11
TIMP3	0.000381208	-0.384507	0.752	0.75	1	ECMRegulators	yellow	TIMP3
CTSH	0.000392525	-0.404636	0.386	0.456	1	ECMRegulators	yellow	CTSH
SERPINF1	0.000710847	0.454303	0.803	0.724	1	ECMRegulators	yellow	SERPINF1
SERPINH1	0.0009723	0.791913	0.602	0.561	1	ECMRegulators	yellow	SERPINH1
TIMP1	0.00148924	-0.599906	0.857	0.868	1	ECMRegulators	yellow	TIMP1
CSTB	0.00179579	-0.328353	0.411	0.478	1	ECMRegulators	yellow	CSTB
P4HA2	0.00189662	0.353314	0.302	0.219	1	ECMRegulators	yellow	P4HA2
CTSD	0.010629	-0.315576	0.833	0.877	1	ECMRegulators	yellow	CTSD
CTSK	0.0109548	0.463709	0.591	0.575	1	ECMRegulators	yellow	CTSK
PLAU	0.11201	0.399584	0.355	0.329	1	ECMRegulators	yellow	PLAU
CST3	0.142372	-0.285916	0.956	0.93	1	ECMRegulators	yellow	CST3
MMP3	0.989468	0.512217	0.3	0.311	1	ECMRegulators	yellow	MMP3
LTB	5.59633e-49	-0.723765	0.052	0.298	2.04831e-44	SecretedFactors	green	LTB
CCL19	4.40655e-31	-1.45738	0.06	0.259	1.61284e-26	SecretedFactors	green	CCL19
CCL5	5.37233e-31	-0.757158	0.095	0.333	1.96632e-26	SecretedFactors	green	CCL5
CCL4	2.49962e-18	-0.327008	0.052	0.193	9.14887e-14	SecretedFactors	green	CCL4
SFRP4	5.9528e-18	0.863234	0.532	0.254	2.17878e-13	SecretedFactors	green	SFRP4
FSTL1	4.46285e-15	1.0752	0.911	0.82	1.63345e-10	SecretedFactors	green	FSTL1
HBEGF	3.12253e-11	-0.388749	0.134	0.285	1.14288e-06	SecretedFactors	green	HBEGF
IL16	1.33726e-09	-0.277157	0.094	0.215	4.8945e-05	SecretedFactors	green	IL16
CCL21	2.8117e-08	-0.578365	0.085	0.189	0.00102911	SecretedFactors	green	CCL21
CXCL12	1.41963e-06	-0.519068	0.764	0.829	0.0519599	SecretedFactors	green	CXCL12
CCL2	2.15163e-06	-0.475784	0.234	0.36	0.0787519	SecretedFactors	green	CCL2
S100A8	4.45801e-06	-0.39177	0.149	0.254	0.163168	SecretedFactors	green	S100A8
IGF1	5.75974e-05	0.326367	0.521	0.404	1	SecretedFactors	green	IGF1
ANGPTL2	0.000736256	0.682893	0.631	0.583	1	SecretedFactors	green	ANGPTL2
SFRP2	0.000854872	0.509781	0.581	0.491	1	SecretedFactors	green	SFRP2
MDK	0.00660842	0.604527	0.48	0.43	1	SecretedFactors	green	MDK
S100A13	0.00833302	-0.288601	0.597	0.623	1	SecretedFactors	green	S100A13
CCL14	0.0132185	-0.276302	0.317	0.382	1	SecretedFactors	green	CCL14
S100A9	0.0204989	-0.269412	0.335	0.395	1	SecretedFactors	green	S100A9
CRLF1	0.114295	-0.285179	0.478	0.513	1	SecretedFactors	green	CRLF1
