## Supplemental Tables for "Spatial programming of fibroblasts promotes resolution of tissue inflammation through immune cell exclusion": Table ST10.xlsx

### Sheet: Table ST10
	p_val	avg_log2FC	pct.1	pct.2	p_val_adj	matrisome	gene	colour
ACTA1	5.95417e-209	-1.23199	0	0.152	2.17929e-204	non-selected	ACTA1	grey
CKM	2.34282e-190	-1.09046	0.001	0.143	8.57495e-186	non-selected	CKM	grey
MB	1.69851e-172	-0.893546	0.001	0.132	6.21672e-168	non-selected	MB	grey
MYH1	5.78534e-147	-0.697476	0	0.108	2.11749e-142	non-selected	MYH1	grey
MTRNR2L8	7.06285e-142	0.914827	0.616	0.348	2.58507e-137	non-selected	MTRNR2L8	grey
MYH2	3.24367e-139	-0.763892	0	0.101	1.18721e-134	non-selected	MYH2	grey
TTN	2.28381e-130	-1.92189	0.029	0.184	8.35898e-126	non-selected	TTN	grey
MYL2	6.25355e-125	-0.492249	0.002	0.101	2.28886e-120	non-selected	MYL2	grey
NEB	2.68866e-119	-0.863483	0.005	0.107	9.84076e-115	non-selected	NEB	grey
LYZ	9.50972e-106	-1.08302	0.461	0.677	3.48065e-101	non-selected	LYZ	grey
TNNC2	1.15546e-104	-0.973326	0.022	0.147	4.22911e-100	non-selected	TNNC2	grey
MYLPF	3.01669e-99	-0.725765	0.019	0.135	1.10414e-94	non-selected	MYLPF	grey
FABP4	5.26772e-97	0.758825	0.543	0.28	1.92804e-92	non-selected	FABP4	grey
TNNI2	6.72926e-91	-0.47463	0.011	0.105	2.46298e-86	non-selected	TNNI2	grey
LYVE1	2.76039e-85	0.538505	0.398	0.166	1.01033e-80	non-selected	LYVE1	grey
GAS1	6.61592e-84	0.643747	0.406	0.182	2.42149e-79	non-selected	GAS1	grey
CCN4	2.86356e-70	0.572725	0.271	0.085	1.04809e-65	non-selected	CCN4	grey
TNNT3	2.56835e-67	-0.861561	0.037	0.144	9.4004e-63	non-selected	TNNT3	grey
SCG2	9.85539e-64	0.36183	0.193	0.036	3.60717e-59	non-selected	SCG2	grey
DES	1.39583e-63	-0.63859	0.037	0.14	5.10887e-59	non-selected	DES	grey
TUBB2A	1.70196e-59	0.665817	0.417	0.24	6.22934e-55	non-selected	TUBB2A	grey
THY1	2.67001e-59	1.01381	0.68	0.575	9.77251e-55	non-selected	THY1	grey
RASD1	1.74027e-56	0.38491	0.256	0.091	6.36957e-52	non-selected	RASD1	grey
PDGFRB	5.6106e-54	0.808585	0.61	0.489	2.05353e-49	non-selected	PDGFRB	grey
ID1	1.99406e-53	0.559239	0.404	0.229	7.29845e-49	non-selected	ID1	grey
CRABP2	1.55064e-49	0.361935	0.278	0.118	5.67549e-45	non-selected	CRABP2	grey
MEG3	1.79614e-49	0.580671	0.499	0.331	6.57406e-45	non-selected	MEG3	grey
FKBP5	1.82818e-48	0.43203	0.363	0.2	6.69131e-44	non-selected	FKBP5	grey
LRRC15	7.49447e-47	0.507738	0.275	0.124	2.74305e-42	non-selected	LRRC15	grey
TPPP3	8.57569e-46	0.599485	0.615	0.463	3.13879e-41	non-selected	TPPP3	grey
CNN3	8.94366e-46	0.392295	0.465	0.307	3.27347e-41	non-selected	CNN3	grey
MEST	7.08139e-45	0.315272	0.246	0.099	2.59186e-40	non-selected	MEST	grey
CERCAM	3.95839e-44	0.721836	0.494	0.355	1.44881e-39	non-selected	CERCAM	grey
IGHGP	4.51892e-44	-0.4985	0.181	0.326	1.65397e-39	non-selected	IGHGP	grey
C3	8.84767e-43	-0.317555	0.47	0.614	3.23833e-38	non-selected	C3	grey
FKBP9	1.36219e-42	0.445387	0.473	0.319	4.98573e-38	non-selected	FKBP9	grey
CPXM1	2.19473e-42	0.458839	0.234	0.098	8.03292e-38	non-selected	CPXM1	grey
PLPP1	2.35772e-42	0.437126	0.479	0.326	8.62948e-38	non-selected	PLPP1	grey
SCRG1	3.46976e-42	0.342923	0.252	0.109	1.26997e-37	non-selected	SCRG1	grey
CD34	1.67567e-41	0.399909	0.378	0.224	6.13313e-37	non-selected	CD34	grey
PDGFRL	1.72869e-39	0.386513	0.354	0.209	6.32718e-35	non-selected	PDGFRL	grey
CTNNB1	2.81198e-39	0.496165	0.554	0.434	1.02921e-34	non-selected	CTNNB1	grey
ADIRF	8.12261e-39	0.526006	0.831	0.746	2.97296e-34	non-selected	ADIRF	grey
PMEPA1	2.33093e-38	0.34972	0.421	0.271	8.53143e-34	non-selected	PMEPA1	grey
NFATC4	3.89136e-38	0.29983	0.269	0.131	1.42428e-33	non-selected	NFATC4	grey
GJA1	1.03903e-37	0.812268	0.456	0.329	3.80297e-33	non-selected	GJA1	grey
SH3PXD2B	1.90014e-37	0.303605	0.246	0.115	6.95472e-33	non-selected	SH3PXD2B	grey
FIBIN	2.07526e-37	0.259036	0.182	0.064	7.59567e-33	non-selected	FIBIN	grey
CD99	9.40328e-37	0.864962	0.775	0.737	3.4417e-32	non-selected	CD99	grey
F3	2.89854e-36	0.259302	0.177	0.063	1.0609e-31	non-selected	F3	grey
TYMP	3.05487e-36	-0.415729	0.322	0.447	1.11811e-31	non-selected	TYMP	grey
LBH	1.43148e-35	0.427787	0.404	0.268	5.23936e-31	non-selected	LBH	grey
ID3	5.78027e-35	0.58095	0.59	0.477	2.11564e-30	non-selected	ID3	grey
BEX3	2.09172e-34	0.402738	0.441	0.306	7.65591e-30	non-selected	BEX3	grey
CD52	2.67503e-34	-0.332452	0.159	0.276	9.79089e-30	non-selected	CD52	grey
EMP1	3.82689e-34	0.401141	0.633	0.508	1.40068e-29	non-selected	EMP1	grey
OAF	4.10735e-34	0.316492	0.383	0.244	1.50333e-29	non-selected	OAF	grey
NPTX2	7.84614e-34	0.257853	0.157	0.052	2.87177e-29	non-selected	NPTX2	grey
PLIN1	1.78101e-33	0.391099	0.215	0.097	6.51867e-29	non-selected	PLIN1	grey
CCN2	2.05961e-33	0.82958	0.811	0.757	7.53837e-29	non-selected	CCN2	grey
PER1	2.23894e-33	0.436571	0.379	0.253	8.19473e-29	non-selected	PER1	grey
IGKC	3.00177e-33	-0.542127	0.675	0.894	1.09868e-28	non-selected	IGKC	grey
DPYSL3	7.83823e-33	0.372052	0.46	0.329	2.86887e-28	non-selected	DPYSL3	grey
LRRC17	1.0909e-32	0.303689	0.202	0.087	3.9928e-28	non-selected	LRRC17	grey
SOD2	2.5092e-32	-0.758577	0.531	0.628	9.18393e-28	non-selected	SOD2	grey
NREP	3.93933e-32	0.377868	0.309	0.183	1.44183e-27	non-selected	NREP	grey
MRC2	5.22304e-32	0.550101	0.675	0.594	1.91169e-27	non-selected	MRC2	grey
PDLIM4	5.24332e-32	0.35035	0.365	0.234	1.91911e-27	non-selected	PDLIM4	grey
C1orf122	6.88055e-32	0.414612	0.425	0.301	2.51835e-27	non-selected	C1orf122	grey
PTGDS	1.64931e-31	-0.770916	0.577	0.676	6.03664e-27	non-selected	PTGDS	grey
PHLDB1	1.98083e-31	0.374778	0.474	0.345	7.25005e-27	non-selected	PHLDB1	grey
SHC1	3.01604e-31	0.373383	0.427	0.301	1.1039e-26	non-selected	SHC1	grey
CD36	3.06887e-31	0.30933	0.395	0.257	1.12324e-26	non-selected	CD36	grey
OLFML2B	3.2298e-31	0.594366	0.478	0.367	1.18214e-26	non-selected	OLFML2B	grey
MXRA7	3.6339e-31	0.340501	0.519	0.388	1.33004e-26	non-selected	MXRA7	grey
LMCD1	4.97052e-31	0.295785	0.291	0.165	1.81926e-26	non-selected	LMCD1	grey
OLFML3	1.87543e-30	0.404786	0.368	0.241	6.86428e-26	non-selected	OLFML3	grey
MXRA8	3.8508e-30	0.577056	0.685	0.642	1.40943e-25	non-selected	MXRA8	grey
TAGLN	7.35573e-30	0.388088	0.754	0.656	2.69227e-25	non-selected	TAGLN	grey
TGFBR3	7.90155e-30	0.295798	0.351	0.224	2.89205e-25	non-selected	TGFBR3	grey
SNHG29	1.17294e-29	0.52778	0.622	0.542	4.29307e-25	non-selected	SNHG29	grey
FKBP10	1.5018e-29	0.513929	0.498	0.385	5.49674e-25	non-selected	FKBP10	grey
ABL1	2.04483e-29	0.301097	0.359	0.233	7.48429e-25	non-selected	ABL1	grey
GNG11	3.22269e-29	0.445895	0.523	0.407	1.17954e-24	non-selected	GNG11	grey
GAS5	3.44657e-29	0.380321	0.583	0.465	1.26148e-24	non-selected	GAS5	grey
CORO1A	4.06102e-29	-0.267946	0.212	0.331	1.48638e-24	non-selected	CORO1A	grey
CD79A	6.65945e-29	-0.271088	0.072	0.154	2.43742e-24	non-selected	CD79A	grey
B4GALT1	9.25558e-29	0.400617	0.396	0.274	3.38763e-24	non-selected	B4GALT1	grey
FSCN1	1.07303e-28	0.420797	0.363	0.246	3.92738e-24	non-selected	FSCN1	grey
MTRNR2L12	1.22406e-28	0.443931	0.868	0.826	4.4802e-24	non-selected	MTRNR2L12	grey
PLAC9	1.62047e-28	0.550206	0.76	0.715	5.93107e-24	non-selected	PLAC9	grey
ANK2	2.51768e-28	0.259849	0.303	0.182	9.21498e-24	non-selected	ANK2	grey
CCN5	3.99383e-28	0.540398	0.786	0.711	1.46178e-23	non-selected	CCN5	grey
RCN1	6.0257e-28	0.522629	0.477	0.372	2.20547e-23	non-selected	RCN1	grey
NORAD	6.30184e-28	0.380411	0.618	0.516	2.30654e-23	non-selected	NORAD	grey
CHI3L2	7.83804e-28	-1.15265	0.391	0.482	2.8688e-23	non-selected	CHI3L2	grey
PMP22	9.11929e-28	0.444742	0.667	0.569	3.33775e-23	non-selected	PMP22	grey
MYL6	9.6935e-28	0.539393	0.875	0.854	3.54792e-23	non-selected	MYL6	grey
LBP	1.19226e-27	-0.302027	0.07	0.148	4.3638e-23	non-selected	LBP	grey
GSN	1.76952e-27	0.485149	0.894	0.838	6.47662e-23	non-selected	GSN	grey
IL32	2.071e-27	-0.264749	0.21	0.325	7.58006e-23	non-selected	IL32	grey
RPS4Y1	2.07543e-27	0.396607	0.385	0.266	7.5963e-23	non-selected	RPS4Y1	grey
UBC	5.44256e-27	0.548968	0.84	0.808	1.99203e-22	non-selected	UBC	grey
NBL1	5.60721e-27	0.535801	0.734	0.672	2.0523e-22	non-selected	NBL1	grey
CSRP1	5.96875e-27	0.3732	0.576	0.475	2.18462e-22	non-selected	CSRP1	grey
MYADM	1.22177e-26	0.336333	0.52	0.403	4.47179e-22	non-selected	MYADM	grey
TAGLN2	1.31184e-26	0.583789	0.767	0.721	4.80146e-22	non-selected	TAGLN2	grey
MAGED2	1.54921e-26	0.398597	0.503	0.396	5.67025e-22	non-selected	MAGED2	grey
MRPS21	1.95686e-26	0.349982	0.449	0.33	7.16229e-22	non-selected	MRPS21	grey
CD59	2.17078e-26	0.445645	0.679	0.603	7.94529e-22	non-selected	CD59	grey
RGMA	2.71281e-26	0.297117	0.298	0.184	9.92916e-22	non-selected	RGMA	grey
GFPT2	2.76651e-26	0.251461	0.434	0.299	1.01257e-21	non-selected	GFPT2	grey
VCAM1	4.76415e-26	-0.909268	0.444	0.536	1.74373e-21	non-selected	VCAM1	grey
DYNLL1	7.86792e-26	0.427401	0.62	0.534	2.87974e-21	non-selected	DYNLL1	grey
SLC40A1	1.11931e-25	0.32347	0.46	0.345	4.09678e-21	non-selected	SLC40A1	grey
S1PR3	1.37734e-25	0.32541	0.336	0.216	5.04119e-21	non-selected	S1PR3	grey
RNASE1	1.87701e-25	0.551461	0.892	0.858	6.87006e-21	non-selected	RNASE1	grey
RHOQ	4.30397e-25	0.282116	0.412	0.292	1.5753e-20	non-selected	RHOQ	grey
CHCHD2	7.54527e-25	0.477137	0.611	0.531	2.76164e-20	non-selected	CHCHD2	grey
COPS9	9.43147e-25	0.420117	0.519	0.419	3.45201e-20	non-selected	COPS9	grey
ITGB1	9.76729e-25	0.513033	0.648	0.571	3.57493e-20	non-selected	ITGB1	grey
IFI30	1.09544e-24	-0.802152	0.553	0.64	4.00943e-20	non-selected	IFI30	grey
IGHG3	1.13112e-24	-0.493441	0.526	0.684	4.14001e-20	non-selected	IGHG3	grey
SLN	1.18931e-24	-0.34136	0.055	0.122	4.35299e-20	non-selected	SLN	grey
PLIN4	1.73498e-24	0.348609	0.243	0.137	6.35021e-20	non-selected	PLIN4	grey
RAMP2	3.43922e-24	0.358277	0.436	0.327	1.25879e-19	non-selected	RAMP2	grey
NDRG1	4.49915e-24	0.35065	0.49	0.384	1.64673e-19	non-selected	NDRG1	grey
MT-ND3	5.03916e-24	0.317666	0.996	0.995	1.84438e-19	non-selected	MT-ND3	grey
CAVIN1	5.24484e-24	0.379558	0.775	0.716	1.91966e-19	non-selected	CAVIN1	grey
OST4	5.34756e-24	0.532258	0.678	0.625	1.95726e-19	non-selected	OST4	grey
COX6A1	1.32108e-23	0.411731	0.611	0.516	4.8353e-19	non-selected	COX6A1	grey
JCHAIN	1.42533e-23	-0.920696	0.295	0.403	5.21687e-19	non-selected	JCHAIN	grey
CFB	2.5807e-23	-0.703474	0.414	0.507	9.44561e-19	non-selected	CFB	grey
AQP1	3.46287e-23	0.347775	0.751	0.684	1.26745e-18	non-selected	AQP1	grey
DDIT4	5.31997e-23	0.402074	0.358	0.258	1.94716e-18	non-selected	DDIT4	grey
FGFR1	5.65101e-23	0.273428	0.456	0.346	2.06833e-18	non-selected	FGFR1	grey
DHRS3	7.7525e-23	0.271343	0.373	0.266	2.83749e-18	non-selected	DHRS3	grey
SSR2	9.63852e-23	0.444908	0.549	0.465	3.52779e-18	non-selected	SSR2	grey
ALPL	1.90945e-22	0.266692	0.185	0.096	6.98876e-18	non-selected	ALPL	grey
ITGB5	2.0211e-22	0.364404	0.597	0.508	7.39742e-18	non-selected	ITGB5	grey
SSC5D	2.46045e-22	0.286824	0.497	0.392	9.00551e-18	non-selected	SSC5D	grey
TUBB6	3.42843e-22	0.310128	0.415	0.306	1.25484e-17	non-selected	TUBB6	grey
COPZ2	4.34979e-22	0.277941	0.409	0.297	1.59207e-17	non-selected	COPZ2	grey
MT1E	4.73252e-22	0.449911	0.636	0.544	1.73215e-17	non-selected	MT1E	grey
TAX1BP3	5.42548e-22	0.335209	0.398	0.297	1.98578e-17	non-selected	TAX1BP3	grey
MTRNR2L1	5.55398e-22	-0.270439	0.158	0.244	2.03281e-17	non-selected	MTRNR2L1	grey
NDUFS5	9.55881e-22	0.40352	0.552	0.473	3.49862e-17	non-selected	NDUFS5	grey
RPL12	9.77791e-22	0.596979	0.864	0.855	3.57881e-17	non-selected	RPL12	grey
MGST3	1.08262e-21	0.363248	0.553	0.46	3.96251e-17	non-selected	MGST3	grey
ZNHIT1	1.24575e-21	0.312675	0.477	0.375	4.55957e-17	non-selected	ZNHIT1	grey
CRTAP	1.43221e-21	0.333058	0.565	0.479	5.24203e-17	non-selected	CRTAP	grey
RPL41	1.45518e-21	0.581058	0.966	0.971	5.32609e-17	non-selected	RPL41	grey
POLR2F	1.7377e-21	0.265934	0.35	0.247	6.36017e-17	non-selected	POLR2F	grey
SEC61B	1.82046e-21	0.380104	0.5	0.401	6.66308e-17	non-selected	SEC61B	grey
CALD1	2.03535e-21	0.365698	0.624	0.54	7.44958e-17	non-selected	CALD1	grey
NME2	2.45594e-21	0.550106	0.674	0.623	8.98897e-17	non-selected	NME2	grey
NDUFB2	2.73741e-21	0.396635	0.567	0.482	1.00192e-16	non-selected	NDUFB2	grey
MAGED1	3.50442e-21	0.391908	0.477	0.382	1.28265e-16	non-selected	MAGED1	grey
RTL8C	3.7876e-21	0.310738	0.45	0.349	1.3863e-16	non-selected	RTL8C	grey
MAT2A	4.46869e-21	0.27981	0.43	0.326	1.63558e-16	non-selected	MAT2A	grey
TNS1	7.28335e-21	0.253335	0.539	0.436	2.66578e-16	non-selected	TNS1	grey
HLA-B	7.48267e-21	-0.656498	0.928	0.957	2.73873e-16	non-selected	HLA-B	grey
CLDN5	8.35365e-21	0.311865	0.297	0.197	3.05752e-16	non-selected	CLDN5	grey
NFE2L1	9.18003e-21	0.254558	0.469	0.365	3.35998e-16	non-selected	NFE2L1	grey
IGHM	1.10825e-20	-2.66311	0.276	0.373	4.0563e-16	non-selected	IGHM	grey
SPTBN1	1.70045e-20	0.255539	0.56	0.459	6.22382e-16	non-selected	SPTBN1	grey
NME4	1.92064e-20	0.28902	0.354	0.255	7.02975e-16	non-selected	NME4	grey
UQCRQ	2.60333e-20	0.417808	0.604	0.526	9.52844e-16	non-selected	UQCRQ	grey
RPS12	3.54447e-20	0.573876	0.919	0.93	1.29731e-15	non-selected	RPS12	grey
AHNAK	4.80997e-20	0.290752	0.857	0.797	1.7605e-15	non-selected	AHNAK	grey
MCAM	4.95921e-20	0.252105	0.358	0.253	1.81512e-15	non-selected	MCAM	grey
SURF4	5.34746e-20	0.372076	0.487	0.401	1.95723e-15	non-selected	SURF4	grey
CAV1	5.67008e-20	0.269315	0.706	0.612	2.07531e-15	non-selected	CAV1	grey
JUND	8.87932e-20	0.301211	0.592	0.495	3.24992e-15	non-selected	JUND	grey
NT5DC2	1.04376e-19	0.377234	0.309	0.215	3.82026e-15	non-selected	NT5DC2	grey
CTTN	1.25915e-19	0.26572	0.398	0.298	4.60861e-15	non-selected	CTTN	grey
IGHG4	1.37406e-19	-0.337447	0.531	0.636	5.02921e-15	non-selected	IGHG4	grey
CDK2AP1	1.4836e-19	0.262782	0.401	0.302	5.43014e-15	non-selected	CDK2AP1	grey
ABHD2	1.5204e-19	0.273523	0.343	0.246	5.5648e-15	non-selected	ABHD2	grey
ACKR3	1.70153e-19	0.25961	0.479	0.368	6.22778e-15	non-selected	ACKR3	grey
MZT2B	3.56828e-19	0.434344	0.551	0.49	1.30603e-14	non-selected	MZT2B	grey
ATP5MF	4.15389e-19	0.332482	0.535	0.451	1.52037e-14	non-selected	ATP5MF	grey
GANAB	4.45089e-19	0.283113	0.452	0.357	1.62907e-14	non-selected	GANAB	grey
AKR1C2	7.48811e-19	0.264795	0.294	0.2	2.74072e-14	non-selected	AKR1C2	grey
HCFC1R1	8.83664e-19	0.334265	0.496	0.413	3.2343e-14	non-selected	HCFC1R1	grey
RRBP1	1.10928e-18	0.426123	0.56	0.496	4.06007e-14	non-selected	RRBP1	grey
MORF4L2	1.2624e-18	0.283381	0.432	0.335	4.62052e-14	non-selected	MORF4L2	grey
COX7A2	1.34457e-18	0.357631	0.518	0.432	4.92126e-14	non-selected	COX7A2	grey
KDELR2	1.77541e-18	0.438775	0.57	0.496	6.49818e-14	non-selected	KDELR2	grey
PRDX4	1.86556e-18	0.403961	0.5	0.416	6.82815e-14	non-selected	PRDX4	grey
RAB5C	2.92847e-18	0.272419	0.46	0.368	1.07185e-13	non-selected	RAB5C	grey
ATP5MPL	2.94034e-18	0.331003	0.513	0.426	1.07619e-13	non-selected	ATP5MPL	grey
TSC22D3	2.98629e-18	0.329325	0.539	0.458	1.09301e-13	non-selected	TSC22D3	grey
TMEM258	3.03631e-18	0.328923	0.559	0.48	1.11132e-13	non-selected	TMEM258	grey
DDX5	3.39073e-18	0.275324	0.696	0.623	1.24104e-13	non-selected	DDX5	grey
VIM	3.41572e-18	0.503626	0.953	0.957	1.25019e-13	non-selected	VIM	grey
LGMN	3.82476e-18	0.392096	0.618	0.535	1.3999e-13	non-selected	LGMN	grey
NRP1	3.85314e-18	0.266216	0.487	0.399	1.41029e-13	non-selected	NRP1	grey
EIF3L	4.64884e-18	0.254143	0.327	0.235	1.70152e-13	non-selected	EIF3L	grey
EEF1A1	4.75265e-18	0.495366	0.972	0.973	1.73952e-13	non-selected	EEF1A1	grey
RPL22L1	5.18161e-18	0.329982	0.341	0.248	1.89652e-13	non-selected	RPL22L1	grey
TRMT112	5.32014e-18	0.278536	0.474	0.377	1.94722e-13	non-selected	TRMT112	grey
CIRBP	7.6159e-18	0.338183	0.635	0.572	2.78749e-13	non-selected	CIRBP	grey
RPL3	7.70865e-18	0.577959	0.855	0.849	2.82144e-13	non-selected	RPL3	grey
MYL9	9.65179e-18	0.3141	0.81	0.767	3.53265e-13	non-selected	MYL9	grey
RPL17	9.89229e-18	0.601014	0.867	0.869	3.62068e-13	non-selected	RPL17	grey
LRP1	1.25302e-17	0.468732	0.81	0.783	4.58617e-13	non-selected	LRP1	grey
CALU	1.59055e-17	0.398058	0.533	0.463	5.82159e-13	non-selected	CALU	grey
ITGA5	2.697e-17	0.353187	0.427	0.345	9.87131e-13	non-selected	ITGA5	grey
RPS7	3.11188e-17	0.478854	0.789	0.769	1.13898e-12	non-selected	RPS7	grey
RBX1	3.34145e-17	0.299295	0.435	0.348	1.223e-12	non-selected	RBX1	grey
NDUFB4	5.13161e-17	0.305503	0.507	0.429	1.87822e-12	non-selected	NDUFB4	grey
IGLC1	5.25045e-17	-1.74503	0.449	0.518	1.92172e-12	non-selected	IGLC1	grey
GLG1	5.76441e-17	0.274352	0.503	0.419	2.10983e-12	non-selected	GLG1	grey
P3H1	5.78937e-17	0.33154	0.379	0.296	2.11897e-12	non-selected	P3H1	grey
NCOR2	6.03462e-17	0.250673	0.411	0.319	2.20873e-12	non-selected	NCOR2	grey
RPL24	6.49236e-17	0.531391	0.805	0.793	2.37627e-12	non-selected	RPL24	grey
DERL3	6.90136e-17	-0.275666	0.084	0.149	2.52597e-12	non-selected	DERL3	grey
PDLIM7	7.38527e-17	0.301451	0.41	0.322	2.70308e-12	non-selected	PDLIM7	grey
CHI3L1	9.06585e-17	-0.487398	0.322	0.405	3.31819e-12	non-selected	CHI3L1	grey
LSM7	9.19755e-17	0.341947	0.452	0.375	3.3664e-12	non-selected	LSM7	grey
DSTN	9.22522e-17	0.261069	0.615	0.542	3.37652e-12	non-selected	DSTN	grey
TMED3	1.06053e-16	0.283283	0.364	0.276	3.88165e-12	non-selected	TMED3	grey
PSMB5	1.40789e-16	0.262281	0.362	0.271	5.15302e-12	non-selected	PSMB5	grey
PRPF8	1.44823e-16	0.253089	0.427	0.34	5.30067e-12	non-selected	PRPF8	grey
DUSP23	1.46802e-16	0.26919	0.347	0.26	5.37311e-12	non-selected	DUSP23	grey
ACTA2	1.49542e-16	0.33305	0.605	0.518	5.47338e-12	non-selected	ACTA2	grey
CRIP1	1.56312e-16	0.360961	0.848	0.818	5.72116e-12	non-selected	CRIP1	grey
TUBA1A	1.57368e-16	0.409593	0.624	0.567	5.75983e-12	non-selected	TUBA1A	grey
RPL9	1.6188e-16	0.561266	0.872	0.883	5.92496e-12	non-selected	RPL9	grey
NOTCH3	1.77232e-16	0.33161	0.516	0.424	6.48686e-12	non-selected	NOTCH3	grey
HLA-DQA1	1.91213e-16	-0.500844	0.386	0.46	6.99857e-12	non-selected	HLA-DQA1	grey
PEBP1	1.94901e-16	0.250286	0.514	0.423	7.13357e-12	non-selected	PEBP1	grey
RPL35A	2.02863e-16	0.521261	0.863	0.873	7.42499e-12	non-selected	RPL35A	grey
ATP5F1E	2.04075e-16	0.416471	0.8	0.774	7.46933e-12	non-selected	ATP5F1E	grey
CDO1	2.25092e-16	0.305601	0.254	0.169	8.23858e-12	non-selected	CDO1	grey
JTB	2.737e-16	0.354678	0.497	0.427	1.00177e-11	non-selected	JTB	grey
CRTAC1	2.83963e-16	0.260515	0.749	0.622	1.03933e-11	non-selected	CRTAC1	grey
PRRX1	3.11373e-16	0.253485	0.466	0.382	1.13966e-11	non-selected	PRRX1	grey
RPL27	3.14781e-16	0.49748	0.831	0.819	1.15213e-11	non-selected	RPL27	grey
RPS20	3.15219e-16	0.415324	0.797	0.779	1.15373e-11	non-selected	RPS20	grey
SCD	3.2815e-16	0.367992	0.341	0.25	1.20106e-11	non-selected	SCD	grey
PARK7	4.12203e-16	0.320597	0.515	0.445	1.5087e-11	non-selected	PARK7	grey
HLA-DRB1	4.17779e-16	-0.542052	0.73	0.777	1.52911e-11	non-selected	HLA-DRB1	grey
NDUFB1	4.62544e-16	0.278904	0.52	0.431	1.69296e-11	non-selected	NDUFB1	grey
UQCR11	4.64283e-16	0.421387	0.677	0.634	1.69932e-11	non-selected	UQCR11	grey
LMNA	5.20783e-16	0.438446	0.742	0.728	1.90612e-11	non-selected	LMNA	grey
PPP2R1A	6.44859e-16	0.295758	0.456	0.379	2.36025e-11	non-selected	PPP2R1A	grey
GABARAP	8.21692e-16	0.413184	0.689	0.667	3.00748e-11	non-selected	GABARAP	grey
GJB2	8.98669e-16	-0.317786	0.065	0.118	3.28922e-11	non-selected	GJB2	grey
RPL10A	9.73685e-16	0.486437	0.79	0.786	3.56378e-11	non-selected	RPL10A	grey
AP2M1	1.07101e-15	0.34241	0.556	0.486	3.92001e-11	non-selected	AP2M1	grey
HMGN2	1.63816e-15	0.327134	0.562	0.495	5.99585e-11	non-selected	HMGN2	grey
GADD45B	1.6619e-15	0.277927	0.299	0.219	6.08273e-11	non-selected	GADD45B	grey
YWHAZ	1.86718e-15	0.268541	0.592	0.519	6.83406e-11	non-selected	YWHAZ	grey
MAP4	2.2315e-15	0.253026	0.491	0.409	8.1675e-11	non-selected	MAP4	grey
NDUFS6	2.26608e-15	0.259474	0.439	0.356	8.2941e-11	non-selected	NDUFS6	grey
RPL4	2.44891e-15	0.466222	0.823	0.812	8.96326e-11	non-selected	RPL4	grey
HLA-DRA	3.025e-15	-0.538918	0.852	0.874	1.10718e-10	non-selected	HLA-DRA	grey
CCNI	3.11845e-15	0.257504	0.544	0.474	1.14138e-10	non-selected	CCNI	grey
TXNL4A	3.14992e-15	0.271145	0.362	0.281	1.1529e-10	non-selected	TXNL4A	grey
CD276	3.21058e-15	0.26193	0.389	0.304	1.1751e-10	non-selected	CD276	grey
VKORC1	3.40004e-15	0.393615	0.634	0.583	1.24445e-10	non-selected	VKORC1	grey
ANKH	3.45314e-15	0.276057	0.492	0.401	1.26388e-10	non-selected	ANKH	grey
PRSS23	4.32729e-15	0.359852	0.597	0.543	1.58383e-10	non-selected	PRSS23	grey
HNRNPAB	4.50912e-15	0.267984	0.368	0.286	1.65038e-10	non-selected	HNRNPAB	grey
RHOC	6.70749e-15	0.368278	0.606	0.554	2.45501e-10	non-selected	RHOC	grey
RPL37	7.00012e-15	0.536754	0.905	0.912	2.56212e-10	non-selected	RPL37	grey
RCN3	7.27374e-15	0.372196	0.509	0.444	2.66226e-10	non-selected	RCN3	grey
TNFRSF12A	8.52691e-15	0.399265	0.3	0.221	3.12094e-10	non-selected	TNFRSF12A	grey
TMED9	8.72334e-15	0.331597	0.525	0.46	3.19283e-10	non-selected	TMED9	grey
ATP5MG	8.83758e-15	0.288222	0.56	0.488	3.23464e-10	non-selected	ATP5MG	grey
CHPF	8.97013e-15	0.312819	0.433	0.352	3.28316e-10	non-selected	CHPF	grey
ARHGAP1	1.1918e-14	0.279248	0.509	0.429	4.36212e-10	non-selected	ARHGAP1	grey
RPL36A	1.30419e-14	0.526551	0.801	0.802	4.77346e-10	non-selected	RPL36A	grey
COMMD6	1.32973e-14	0.280234	0.529	0.451	4.86693e-10	non-selected	COMMD6	grey
CYB5R3	1.44357e-14	0.313326	0.704	0.642	5.28361e-10	non-selected	CYB5R3	grey
HLA-DPB1	1.78804e-14	-0.362478	0.66	0.702	6.54442e-10	non-selected	HLA-DPB1	grey
MICOS10	2.38539e-14	0.288196	0.491	0.41	8.73076e-10	non-selected	MICOS10	grey
UBL5	2.42163e-14	0.375031	0.622	0.577	8.86341e-10	non-selected	UBL5	grey
SERF2	2.70535e-14	0.620174	0.865	0.895	9.90185e-10	non-selected	SERF2	grey
MYDGF	3.09097e-14	0.327056	0.494	0.42	1.13133e-09	non-selected	MYDGF	grey
ACTG1	3.15287e-14	0.505774	0.889	0.897	1.15398e-09	non-selected	ACTG1	grey
RBM3	4.0662e-14	0.27577	0.572	0.508	1.48827e-09	non-selected	RBM3	grey
H3F3B	4.49053e-14	0.324194	0.733	0.689	1.64358e-09	non-selected	H3F3B	grey
DAP	5.22257e-14	0.280684	0.397	0.323	1.91151e-09	non-selected	DAP	grey
HIF1A	5.391e-14	0.284039	0.414	0.337	1.97316e-09	non-selected	HIF1A	grey
ISLR	5.48238e-14	0.616323	0.746	0.75	2.0066e-09	non-selected	ISLR	grey
MYH9	6.07478e-14	0.346981	0.68	0.622	2.22343e-09	non-selected	MYH9	grey
TOMM7	6.20917e-14	0.377041	0.699	0.672	2.27262e-09	non-selected	TOMM7	grey
NPM1	7.45361e-14	0.272011	0.498	0.425	2.7281e-09	non-selected	NPM1	grey
VPS28	7.52218e-14	0.293644	0.49	0.424	2.75319e-09	non-selected	VPS28	grey
CRIP2	7.55567e-14	0.318454	0.581	0.519	2.76545e-09	non-selected	CRIP2	grey
SOD1	8.18921e-14	0.263309	0.53	0.453	2.99733e-09	non-selected	SOD1	grey
TPSB2	8.53164e-14	0.429717	0.291	0.211	3.12267e-09	non-selected	TPSB2	grey
RPS13	1.00482e-13	0.419671	0.841	0.84	3.67773e-09	non-selected	RPS13	grey
PRDX5	1.03782e-13	0.310535	0.532	0.475	3.79852e-09	non-selected	PRDX5	grey
RGS3	1.17796e-13	0.322737	0.335	0.26	4.31144e-09	non-selected	RGS3	grey
RPL36AL	1.20174e-13	0.321873	0.599	0.551	4.39849e-09	non-selected	RPL36AL	grey
COX4I1	1.27643e-13	0.343032	0.675	0.636	4.67187e-09	non-selected	COX4I1	grey
ACTB	1.30463e-13	0.477328	0.936	0.93	4.77509e-09	non-selected	ACTB	grey
IFITM2	1.3073e-13	0.455264	0.71	0.696	4.78484e-09	non-selected	IFITM2	grey
PFDN5	1.91267e-13	0.387548	0.745	0.723	7.00055e-09	non-selected	PFDN5	grey
CKAP4	2.06997e-13	0.267269	0.377	0.301	7.57631e-09	non-selected	CKAP4	grey
RABAC1	2.07517e-13	0.401463	0.597	0.556	7.59533e-09	non-selected	RABAC1	grey
ACKR1	2.23889e-13	0.275025	0.348	0.269	8.19456e-09	non-selected	ACKR1	grey
GPX3	2.24456e-13	-0.303278	0.683	0.727	8.2153e-09	non-selected	GPX3	grey
C12orf57	2.2741e-13	0.322451	0.58	0.513	8.32343e-09	non-selected	C12orf57	grey
RPS28	2.44426e-13	0.451427	0.911	0.914	8.94625e-09	non-selected	RPS28	grey
TPM4	3.94358e-13	0.373654	0.559	0.507	1.44339e-08	non-selected	TPM4	grey
RPL7	4.00967e-13	0.401468	0.835	0.833	1.46758e-08	non-selected	RPL7	grey
P4HB	4.18596e-13	0.5075	0.737	0.739	1.5321e-08	non-selected	P4HB	grey
HSPA8	4.25156e-13	0.32279	0.63	0.574	1.55612e-08	non-selected	HSPA8	grey
TMA7	4.43904e-13	0.325613	0.642	0.601	1.62473e-08	non-selected	TMA7	grey
ITGB8	5.0839e-13	-0.264561	0.229	0.301	1.86076e-08	non-selected	ITGB8	grey
WDR83OS	5.82455e-13	0.294816	0.514	0.457	2.13184e-08	non-selected	WDR83OS	grey
APOC1	5.86286e-13	-0.34438	0.31	0.384	2.14587e-08	non-selected	APOC1	grey
IFI6	8.55541e-13	-0.316751	0.42	0.493	3.13137e-08	non-selected	IFI6	grey
ZFP36L2	8.829e-13	0.265356	0.604	0.547	3.2315e-08	non-selected	ZFP36L2	grey
RPS17	8.99942e-13	0.469187	0.809	0.822	3.29388e-08	non-selected	RPS17	grey
NR4A1	9.03284e-13	0.263606	0.221	0.147	3.30611e-08	non-selected	NR4A1	grey
RPS6	1.11951e-12	0.430236	0.878	0.883	4.09752e-08	non-selected	RPS6	grey
SEC61G	1.21942e-12	0.277737	0.478	0.4	4.46319e-08	non-selected	SEC61G	grey
SELENOH	1.27157e-12	0.250737	0.468	0.397	4.65407e-08	non-selected	SELENOH	grey
PPIA	1.30786e-12	0.333457	0.758	0.725	4.7869e-08	non-selected	PPIA	grey
STAB1	1.38642e-12	0.285208	0.643	0.589	5.07442e-08	non-selected	STAB1	grey
PECAM1	1.46707e-12	0.29021	0.523	0.458	5.36964e-08	non-selected	PECAM1	grey
PLA2G2A	1.63935e-12	0.563707	0.81	0.773	6.00017e-08	non-selected	PLA2G2A	grey
RPS15A	1.73471e-12	0.535297	0.853	0.871	6.3492e-08	non-selected	RPS15A	grey
RPL10	1.96297e-12	0.47327	0.941	0.943	7.18468e-08	non-selected	RPL10	grey
COX5B	1.9779e-12	0.315943	0.601	0.553	7.2393e-08	non-selected	COX5B	grey
RPS16	2.13855e-12	0.43235	0.853	0.858	7.82732e-08	non-selected	RPS16	grey
MT-CO3	2.44498e-12	0.283462	0.996	0.999	8.94886e-08	non-selected	MT-CO3	grey
RPS27A	2.55923e-12	0.436278	0.864	0.862	9.36704e-08	non-selected	RPS27A	grey
LAMTOR1	2.71738e-12	0.261398	0.486	0.425	9.94588e-08	non-selected	LAMTOR1	grey
ARF1	2.80947e-12	0.293244	0.553	0.498	1.0283e-07	non-selected	ARF1	grey
SRP14	3.28681e-12	0.282486	0.622	0.575	1.20301e-07	non-selected	SRP14	grey
RPL11	3.5996e-12	0.447004	0.876	0.878	1.31749e-07	non-selected	RPL11	grey
NDUFA3	5.93894e-12	0.264336	0.518	0.456	2.17371e-07	non-selected	NDUFA3	grey
IGHG1	8.05797e-12	-0.587926	0.45	0.527	2.9493e-07	non-selected	IGHG1	grey
XYLT1	8.56661e-12	-0.27137	0.178	0.239	3.13547e-07	non-selected	XYLT1	grey
ATP5ME	8.7776e-12	0.313841	0.655	0.621	3.21269e-07	non-selected	ATP5ME	grey
EIF4B	9.35103e-12	0.250639	0.544	0.487	3.42257e-07	non-selected	EIF4B	grey
TMSB10	1.00763e-11	0.53902	0.935	0.941	3.68802e-07	non-selected	TMSB10	grey
UQCR10	1.14761e-11	0.303741	0.522	0.472	4.20035e-07	non-selected	UQCR10	grey
ANAPC11	1.24354e-11	0.260235	0.463	0.399	4.55148e-07	non-selected	ANAPC11	grey
RPL5	1.24657e-11	0.421502	0.78	0.78	4.56259e-07	non-selected	RPL5	grey
EIF3F	1.2961e-11	0.253726	0.478	0.421	4.74387e-07	non-selected	EIF3F	grey
EIF4A1	1.338e-11	0.382879	0.667	0.638	4.8972e-07	non-selected	EIF4A1	grey
CD74	1.41746e-11	-0.385641	0.927	0.938	5.18803e-07	non-selected	CD74	grey
PET100	1.47585e-11	0.253292	0.532	0.474	5.40176e-07	non-selected	PET100	grey
IGLC3	1.69509e-11	-0.43676	0.371	0.443	6.20421e-07	non-selected	IGLC3	grey
CCDC80	1.72952e-11	0.289257	0.802	0.807	6.33021e-07	non-selected	CCDC80	grey
RPS10	2.79313e-11	0.402381	0.799	0.802	1.02231e-06	non-selected	RPS10	grey
MZB1	3.13106e-11	-0.256221	0.127	0.186	1.146e-06	non-selected	MZB1	grey
RPS18	3.17283e-11	0.457524	0.919	0.934	1.16129e-06	non-selected	RPS18	grey
PPP1R14B	3.80283e-11	0.25841	0.387	0.321	1.39187e-06	non-selected	PPP1R14B	grey
RPS25	3.8227e-11	0.406282	0.841	0.838	1.39915e-06	non-selected	RPS25	grey
EEF1G	4.29273e-11	0.459323	0.774	0.791	1.57118e-06	non-selected	EEF1G	grey
HLA-DPA1	4.75418e-11	-0.413772	0.656	0.703	1.74008e-06	non-selected	HLA-DPA1	grey
HDLBP	5.62633e-11	0.311374	0.608	0.575	2.05929e-06	non-selected	HDLBP	grey
RPS27	7.31797e-11	0.405312	0.951	0.957	2.67845e-06	non-selected	RPS27	grey
CAPZB	9.85167e-11	0.285288	0.593	0.549	3.60581e-06	non-selected	CAPZB	grey
RPL7A	1.05458e-10	0.423614	0.865	0.865	3.85985e-06	non-selected	RPL7A	grey
MT-CYB	1.08911e-10	0.259797	0.991	0.993	3.98627e-06	non-selected	MT-CYB	grey
CD81	1.09037e-10	0.280843	0.826	0.793	3.99085e-06	non-selected	CD81	grey
RPSA	1.21564e-10	0.470155	0.778	0.783	4.44937e-06	non-selected	RPSA	grey
RPL6	1.88147e-10	0.39245	0.808	0.814	6.88638e-06	non-selected	RPL6	grey
WARS	2.39668e-10	-0.255322	0.291	0.355	8.77209e-06	non-selected	WARS	grey
CD151	2.41814e-10	0.282952	0.635	0.586	8.85063e-06	non-selected	CD151	grey
RPL15	3.44196e-10	0.436634	0.842	0.843	1.25979e-05	non-selected	RPL15	grey
RPS5	3.7419e-10	0.385446	0.827	0.843	1.36957e-05	non-selected	RPS5	grey
SELENOW	4.51687e-10	0.297232	0.636	0.601	1.65322e-05	non-selected	SELENOW	grey
RPL13	4.95864e-10	0.462952	0.942	0.963	1.81491e-05	non-selected	RPL13	grey
PCBP2	6.55099e-10	0.264659	0.653	0.625	2.39773e-05	non-selected	PCBP2	grey
RPS14	6.84984e-10	0.373399	0.895	0.899	2.50711e-05	non-selected	RPS14	grey
RPS23	6.99136e-10	0.454808	0.872	0.876	2.55891e-05	non-selected	RPS23	grey
NDUFA11	7.83958e-10	0.301901	0.577	0.536	2.86936e-05	non-selected	NDUFA11	grey
NNMT	8.05719e-10	0.483372	0.679	0.674	2.94901e-05	non-selected	NNMT	grey
HLA-DQB1	8.21202e-10	-0.322178	0.538	0.595	3.00568e-05	non-selected	HLA-DQB1	grey
RPL19	1.10091e-09	0.417197	0.879	0.895	4.02944e-05	non-selected	RPL19	grey
TUBA1B	1.10598e-09	0.388379	0.719	0.698	4.04801e-05	non-selected	TUBA1B	grey
RPLP0	1.23152e-09	0.498764	0.863	0.889	4.50747e-05	non-selected	RPLP0	grey
EIF1	1.23528e-09	0.351159	0.764	0.745	4.52125e-05	non-selected	EIF1	grey
PHPT1	1.23875e-09	0.26939	0.464	0.414	4.53396e-05	non-selected	PHPT1	grey
COX7C	1.6741e-09	0.283938	0.643	0.62	6.12737e-05	non-selected	COX7C	grey
RPL26	1.79181e-09	0.337009	0.847	0.841	6.55821e-05	non-selected	RPL26	grey
RPL37A	2.0973e-09	0.458841	0.908	0.933	7.67634e-05	non-selected	RPL37A	grey
RPL27A	2.14104e-09	0.330949	0.83	0.835	7.8364e-05	non-selected	RPL27A	grey
RPS8	2.18038e-09	0.483722	0.894	0.922	7.9804e-05	non-selected	RPS8	grey
RPS21	2.60887e-09	0.365199	0.874	0.878	9.54874e-05	non-selected	RPS21	grey
CDH11	2.62699e-09	0.298911	0.369	0.314	9.61506e-05	non-selected	CDH11	grey
RPL34	2.6454e-09	0.439177	0.903	0.92	9.68244e-05	non-selected	RPL34	grey
RPL23A	3.52029e-09	0.33191	0.82	0.801	0.000128846	non-selected	RPL23A	grey
LSP1	4.80637e-09	0.276032	0.616	0.579	0.000175918	non-selected	LSP1	grey
RPL31	7.17552e-09	0.410852	0.851	0.867	0.000262631	non-selected	RPL31	grey
RPLP2	7.36742e-09	0.36492	0.898	0.905	0.000269655	non-selected	RPLP2	grey
SNRPD2	9.19064e-09	0.269498	0.555	0.522	0.000336387	non-selected	SNRPD2	grey
RPL21	9.25483e-09	0.427905	0.884	0.905	0.000338736	non-selected	RPL21	grey
RPL23	9.28303e-09	0.324251	0.832	0.823	0.000339768	non-selected	RPL23	grey
COX6B1	1.03118e-08	0.288502	0.563	0.526	0.000377421	non-selected	COX6B1	grey
RPL32	1.09043e-08	0.413502	0.913	0.932	0.000399108	non-selected	RPL32	grey
NDUFA4L2	1.23294e-08	0.388016	0.512	0.464	0.00045127	non-selected	NDUFA4L2	grey
GPX4	1.30854e-08	0.262166	0.774	0.752	0.000478937	non-selected	GPX4	grey
CD163	1.62782e-08	-0.471413	0.453	0.497	0.000595798	non-selected	CD163	grey
SLC39A14	1.86052e-08	-0.316903	0.295	0.35	0.000680968	non-selected	SLC39A14	grey
CD63	2.09632e-08	0.32757	0.856	0.873	0.000767272	non-selected	CD63	grey
PTMA	2.96204e-08	0.29915	0.829	0.821	0.00108413	non-selected	PTMA	grey
IGHA1	3.10229e-08	0.293964	0.517	0.464	0.00113547	non-selected	IGHA1	grey
CLU	3.51856e-08	0.282453	0.919	0.874	0.00128783	non-selected	CLU	grey
B2M	3.9268e-08	-0.538463	0.965	0.98	0.00143725	non-selected	B2M	grey
RPS29	4.7604e-08	0.349839	0.914	0.926	0.00174235	non-selected	RPS29	grey
RPL29	5.2703e-08	0.395773	0.875	0.899	0.00192898	non-selected	RPL29	grey
RACK1	6.00613e-08	0.348143	0.828	0.835	0.0021983	non-selected	RACK1	grey
UBB	6.2035e-08	0.273059	0.76	0.752	0.00227054	non-selected	UBB	grey
IFI27	1.34524e-07	-0.471198	0.697	0.729	0.0049237	non-selected	IFI27	grey
RPL8	1.96936e-07	0.367344	0.849	0.866	0.00720805	non-selected	RPL8	grey
RPL22	2.16008e-07	0.31497	0.765	0.777	0.00790613	non-selected	RPL22	grey
PPIB	2.81956e-07	0.371617	0.674	0.677	0.0103199	non-selected	PPIB	grey
STEAP4	2.83633e-07	-0.400435	0.498	0.534	0.0103812	non-selected	STEAP4	grey
RPL14	2.94761e-07	0.286147	0.774	0.756	0.0107885	non-selected	RPL14	grey
CALR	3.61632e-07	0.328711	0.707	0.712	0.0132361	non-selected	CALR	grey
EEF2	4.10346e-07	0.350587	0.82	0.843	0.0150191	non-selected	EEF2	grey
RPL13A	4.38601e-07	0.408587	0.911	0.934	0.0160532	non-selected	RPL13A	grey
GSTP1	5.79089e-07	0.255786	0.656	0.632	0.0211952	non-selected	GSTP1	grey
RPS2	7.38748e-07	0.507195	0.885	0.924	0.0270389	non-selected	RPS2	grey
EEF1B2	7.98487e-07	0.259461	0.669	0.656	0.0292254	non-selected	EEF1B2	grey
ELOB	8.02118e-07	0.284534	0.66	0.651	0.0293583	non-selected	ELOB	grey
ERRFI1	1.17069e-06	-0.313476	0.32	0.358	0.0428485	non-selected	ERRFI1	grey
TMSB4X	1.5867e-06	0.293435	0.933	0.938	0.0580747	non-selected	TMSB4X	grey
GUK1	1.82201e-06	0.267735	0.644	0.626	0.0666875	non-selected	GUK1	grey
IGLC2	1.8726e-06	-0.566194	0.514	0.566	0.068539	non-selected	IGLC2	grey
RPS4X	2.89801e-06	0.26887	0.816	0.814	0.10607	non-selected	RPS4X	grey
PPDPF	3.3082e-06	0.254283	0.556	0.538	0.121083	non-selected	PPDPF	grey
FAU	3.92949e-06	0.29316	0.822	0.838	0.143823	non-selected	FAU	grey
UBA52	4.27244e-06	0.281891	0.831	0.844	0.156376	non-selected	UBA52	grey
HBA2	4.84965e-06	-0.40735	0.451	0.385	0.177502	non-selected	HBA2	grey
EDF1	5.28033e-06	0.27019	0.593	0.586	0.193265	non-selected	EDF1	grey
RPL35	5.39902e-06	0.356371	0.847	0.872	0.197609	non-selected	RPL35	grey
SLC25A6	5.66243e-06	0.259304	0.634	0.627	0.207251	non-selected	SLC25A6	grey
RPS11	5.84766e-06	0.326763	0.882	0.91	0.21403	non-selected	RPS11	grey
RPL30	6.76099e-06	0.316388	0.88	0.884	0.247459	non-selected	RPL30	grey
POLR2L	7.95698e-06	0.253926	0.659	0.652	0.291233	non-selected	POLR2L	grey
HLA-A	8.20086e-06	-0.30178	0.863	0.891	0.30016	non-selected	HLA-A	grey
RPS19	1.97308e-05	0.397529	0.854	0.881	0.722167	non-selected	RPS19	grey
LAPTM5	1.97377e-05	-0.252879	0.56	0.601	0.722419	non-selected	LAPTM5	grey
SEC61A1	2.34341e-05	0.25731	0.517	0.503	0.857712	non-selected	SEC61A1	grey
FCER1G	3.42931e-05	-0.253822	0.473	0.507	1	non-selected	FCER1G	grey
MARCKS	3.7913e-05	0.25916	0.552	0.54	1	non-selected	MARCKS	grey
RPS9	5.86012e-05	0.316205	0.834	0.868	1	non-selected	RPS9	grey
CFL1	0.000132192	0.259423	0.752	0.755	1	non-selected	CFL1	grey
RPL38	0.000204293	0.269659	0.797	0.807	1	non-selected	RPL38	grey
ENO1	0.000459316	0.274551	0.659	0.651	1	non-selected	ENO1	grey
RPS3A	0.000531532	0.267016	0.855	0.879	1	non-selected	RPS3A	grey
RPLP1	0.00101948	0.297174	0.952	0.963	1	non-selected	RPLP1	grey
RPS3	0.00149932	0.295944	0.836	0.863	1	non-selected	RPS3	grey
HBA1	0.0039472	-0.429278	0.262	0.227	1	non-selected	HBA1	grey
RPL36	0.00514951	0.267435	0.872	0.904	1	non-selected	RPL36	grey
GAPDH	0.237787	0.311359	0.802	0.86	1	non-selected	GAPDH	grey
IGHG2	0.395959	-0.40102	0.201	0.204	1	non-selected	IGHG2	grey
COL16A1	3.59369e-65	0.878365	0.471	0.293	1.31533e-60	Collagens	COL16A1	blue
COL8A1	4.01358e-58	0.435452	0.287	0.112	1.46901e-53	Collagens	COL8A1	blue
COL14A1	6.54651e-53	0.633137	0.649	0.498	2.39609e-48	Collagens	COL14A1	blue
COL5A1	1.2723e-43	1.19128	0.606	0.509	4.65674e-39	Collagens	COL5A1	blue
COL12A1	5.80236e-40	0.624126	0.434	0.284	2.12372e-35	Collagens	COL12A1	blue
COL11A1	9.48987e-39	0.297628	0.143	0.036	3.47339e-34	Collagens	COL11A1	blue
COL6A1	2.07972e-36	1.28002	0.834	0.841	7.61197e-32	Collagens	COL6A1	blue
COL5A2	9.00905e-36	1.03885	0.633	0.554	3.2974e-31	Collagens	COL5A2	blue
COL1A1	3.29382e-28	1.90129	0.867	0.879	1.20557e-23	Collagens	COL1A1	blue
COL1A2	6.52905e-28	1.22571	0.952	0.961	2.3897e-23	Collagens	COL1A2	blue
COL3A1	1.13509e-26	1.74487	0.898	0.915	4.15456e-22	Collagens	COL3A1	blue
COL5A3	5.75026e-26	0.405962	0.367	0.25	2.10465e-21	Collagens	COL5A3	blue
COL18A1	2.23869e-25	0.631642	0.677	0.625	8.19382e-21	Collagens	COL18A1	blue
COL6A2	3.51172e-19	0.715595	0.894	0.92	1.28532e-14	Collagens	COL6A2	blue
COL4A2	7.86862e-11	0.327474	0.65	0.622	2.87999e-06	Collagens	COL4A2	blue
COL4A1	3.19105e-07	0.295037	0.612	0.589	0.0116796	Collagens	COL4A1	blue
COL6A3	7.66731e-07	0.353439	0.751	0.776	0.0280631	Collagens	COL6A3	blue
OGN	1.63203e-117	0.91501	0.431	0.164	5.97341e-113	Proteoglycans	OGN	purple
ASPN	8.82343e-92	0.740332	0.504	0.253	3.22946e-87	Proteoglycans	ASPN	purple
PRELP	4.32321e-70	0.671394	0.534	0.33	1.58234e-65	Proteoglycans	PRELP	purple
DCN	2.99609e-62	0.812174	0.937	0.919	1.0966e-57	Proteoglycans	DCN	purple
FMOD	6.21653e-51	0.425628	0.445	0.274	2.27531e-46	Proteoglycans	FMOD	purple
VCAN	1.80683e-40	0.674615	0.644	0.542	6.61319e-36	Proteoglycans	VCAN	purple
LUM	1.83302e-35	0.883836	0.85	0.836	6.70902e-31	Proteoglycans	LUM	purple
BGN	1.36165e-34	0.800083	0.788	0.786	4.98376e-30	Proteoglycans	BGN	purple
PODN	1.09297e-24	0.335305	0.416	0.305	4.0004e-20	Proteoglycans	PODN	purple
HSPG2	9.12354e-15	0.320593	0.705	0.669	3.33931e-10	Proteoglycans	HSPG2	purple
DPT	3.36934e-115	1.46695	0.67	0.471	1.23321e-110	ECMGlycoproteins	DPT	royalblue
COMP	9.78419e-98	0.910649	0.654	0.424	3.58111e-93	ECMGlycoproteins	COMP	royalblue
POSTN	3.04851e-97	1.83638	0.475	0.252	1.11579e-92	ECMGlycoproteins	POSTN	royalblue
ELN	5.12565e-81	1.18693	0.54	0.327	1.87604e-76	ECMGlycoproteins	ELN	royalblue
MFAP2	3.01029e-79	0.908805	0.356	0.148	1.1018e-74	ECMGlycoproteins	MFAP2	royalblue
MFAP4	9.25777e-72	0.815472	0.531	0.337	3.38844e-67	ECMGlycoproteins	MFAP4	royalblue
FBN1	2.83878e-63	0.900368	0.703	0.571	1.03902e-58	ECMGlycoproteins	FBN1	royalblue
MFAP5	1.06107e-62	0.531766	0.367	0.168	3.88363e-58	ECMGlycoproteins	MFAP5	royalblue
SPON2	5.03549e-60	0.662745	0.434	0.249	1.84304e-55	ECMGlycoproteins	SPON2	royalblue
THBS2	3.37441e-53	0.890474	0.468	0.307	1.23507e-48	ECMGlycoproteins	THBS2	royalblue
FNDC1	2.03189e-52	0.43968	0.433	0.246	7.43693e-48	ECMGlycoproteins	FNDC1	royalblue
THBS3	7.05626e-51	0.547757	0.449	0.284	2.58266e-46	ECMGlycoproteins	THBS3	royalblue
SMOC1	2.11303e-48	0.366701	0.249	0.099	7.73392e-44	ECMGlycoproteins	SMOC1	royalblue
AEBP1	5.3278e-46	1.02562	0.733	0.662	1.95003e-41	ECMGlycoproteins	AEBP1	royalblue
LTBP2	5.20376e-45	0.596426	0.461	0.304	1.90463e-40	ECMGlycoproteins	LTBP2	royalblue
PXDN	5.42336e-43	0.448353	0.341	0.191	1.985e-38	ECMGlycoproteins	PXDN	royalblue
SPARC	4.1375e-41	1.50151	0.907	0.903	1.51437e-36	ECMGlycoproteins	SPARC	royalblue
MXRA5	4.90962e-40	0.658559	0.548	0.428	1.79697e-35	ECMGlycoproteins	MXRA5	royalblue
THBS4	1.73817e-39	0.534575	0.767	0.621	6.36189e-35	ECMGlycoproteins	THBS4	royalblue
FBLN2	3.86822e-39	0.400642	0.486	0.323	1.41581e-34	ECMGlycoproteins	FBLN2	royalblue
IGFBP6	1.30675e-37	0.510729	0.665	0.539	4.78283e-33	ECMGlycoproteins	IGFBP6	royalblue
CILP	3.85944e-35	0.295462	0.278	0.14	1.4126e-30	ECMGlycoproteins	CILP	royalblue
THBS1	9.54218e-35	0.337094	0.306	0.17	3.49253e-30	ECMGlycoproteins	THBS1	royalblue
IGFBP3	1.43687e-34	0.892534	0.31	0.178	5.25908e-30	ECMGlycoproteins	IGFBP3	royalblue
SLIT3	8.15229e-33	0.284022	0.276	0.147	2.98382e-28	ECMGlycoproteins	SLIT3	royalblue
ECM2	8.06908e-32	0.295058	0.41	0.274	2.95337e-27	ECMGlycoproteins	ECM2	royalblue
NID2	2.98551e-31	0.399398	0.354	0.231	1.09273e-26	ECMGlycoproteins	NID2	royalblue
SRPX2	6.58788e-31	0.272399	0.266	0.142	2.41123e-26	ECMGlycoproteins	SRPX2	royalblue
CRISPLD2	3.84498e-28	0.355664	0.241	0.131	1.4073e-23	ECMGlycoproteins	CRISPLD2	royalblue
CTHRC1	4.7483e-28	0.505891	0.229	0.123	1.73792e-23	ECMGlycoproteins	CTHRC1	royalblue
GAS6	1.62165e-27	0.398925	0.568	0.466	5.93542e-23	ECMGlycoproteins	GAS6	royalblue
IGFBP4	2.47346e-25	0.909121	0.832	0.84	9.05313e-21	ECMGlycoproteins	IGFBP4	royalblue
SMOC2	9.54309e-25	0.343949	0.345	0.231	3.49287e-20	ECMGlycoproteins	SMOC2	royalblue
LAMA4	2.77757e-24	0.283461	0.524	0.406	1.01662e-19	ECMGlycoproteins	LAMA4	royalblue
LAMC1	4.14797e-24	0.345202	0.469	0.365	1.5182e-19	ECMGlycoproteins	LAMC1	royalblue
LTBP1	1.74328e-22	0.264722	0.391	0.281	6.38059e-18	ECMGlycoproteins	LTBP1	royalblue
TGFBI	1.06977e-20	0.700383	0.602	0.527	3.91546e-16	ECMGlycoproteins	TGFBI	royalblue
EFEMP1	1.04795e-18	0.331349	0.729	0.661	3.83562e-14	ECMGlycoproteins	EFEMP1	royalblue
TNXB	1.70399e-18	0.513245	0.81	0.72	6.23677e-14	ECMGlycoproteins	TNXB	royalblue
MGP	2.70592e-16	0.405746	0.904	0.856	9.90395e-12	ECMGlycoproteins	MGP	royalblue
LAMB2	3.13555e-16	0.295212	0.645	0.581	1.14764e-11	ECMGlycoproteins	LAMB2	royalblue
IGFBP7	6.54557e-15	0.442872	0.83	0.804	2.39574e-10	ECMGlycoproteins	IGFBP7	royalblue
EFEMP2	2.71941e-11	0.318377	0.48	0.43	9.95333e-07	ECMGlycoproteins	EFEMP2	royalblue
ECM1	1.88916e-10	0.316934	0.471	0.413	6.91452e-06	ECMGlycoproteins	ECM1	royalblue
PCOLCE2	1.19116e-09	0.297752	0.298	0.234	4.35977e-05	ECMGlycoproteins	PCOLCE2	royalblue
TNC	1.44871e-09	0.438067	0.638	0.613	5.30242e-05	ECMGlycoproteins	TNC	royalblue
VWF	1.97237e-09	0.295467	0.531	0.477	7.21907e-05	ECMGlycoproteins	VWF	royalblue
FN1	2.78681e-08	-0.327273	0.973	0.964	0.00102	ECMGlycoproteins	FN1	royalblue
PCOLCE	8.64163e-08	0.282991	0.794	0.793	0.00316292	ECMGlycoproteins	PCOLCE	royalblue
TNFAIP6	0.040971	-0.585186	0.363	0.32	1	ECMGlycoproteins	TNFAIP6	royalblue
C1QTNF6	1.69356e-23	0.289201	0.197	0.103	6.19858e-19	ECMaffiliatedProteins	C1QTNF6	orange
LGALS1	2.02588e-19	0.624258	0.876	0.864	7.41493e-15	ECMaffiliatedProteins	LGALS1	orange
ANXA2	1.72477e-15	0.308927	0.845	0.81	6.31284e-11	ECMaffiliatedProteins	ANXA2	orange
LGALS3	7.42487e-14	0.287911	0.722	0.665	2.71758e-09	ECMaffiliatedProteins	LGALS3	orange
CLEC3B	5.01996e-11	0.354244	0.537	0.467	1.83735e-06	ECMaffiliatedProteins	CLEC3B	orange
C1QB	2.29885e-05	-0.423743	0.727	0.748	0.841404	ECMaffiliatedProteins	C1QB	orange
MMP3	8.03973e-247	-4.10977	0.216	0.581	2.94262e-242	ECMRegulators	MMP3	yellow
MMP1	9.56825e-238	-2.90007	0.055	0.33	3.50207e-233	ECMRegulators	MMP1	yellow
SERPINA1	4.91678e-75	-0.471071	0.136	0.311	1.79959e-70	ECMRegulators	SERPINA1	yellow
ADAM12	1.00056e-59	0.638628	0.213	0.055	3.66216e-55	ECMRegulators	ADAM12	yellow
P4HA3	4.51874e-48	0.298389	0.17	0.04	1.6539e-43	ECMRegulators	P4HA3	yellow
SERPINE1	1.09253e-47	0.707329	0.322	0.167	3.99879e-43	ECMRegulators	SERPINE1	yellow
LOX	3.70068e-45	0.574651	0.329	0.173	1.35449e-40	ECMRegulators	LOX	yellow
P4HA2	1.59584e-44	0.45637	0.346	0.19	5.84095e-40	ECMRegulators	P4HA2	yellow
SERPINF1	2.08411e-39	0.815618	0.732	0.661	7.62804e-35	ECMRegulators	SERPINF1	yellow
ADAMTS14	3.50371e-37	0.389927	0.173	0.059	1.28239e-32	ECMRegulators	ADAMTS14	yellow
TIMP3	2.04814e-36	0.527473	0.828	0.714	7.4964e-32	ECMRegulators	TIMP3	yellow
LOXL1	1.47649e-31	0.642081	0.405	0.288	5.40409e-27	ECMRegulators	LOXL1	yellow
LOXL2	2.20648e-31	0.5402	0.392	0.267	8.07593e-27	ECMRegulators	LOXL2	yellow
ADAMTS2	2.52954e-31	0.584261	0.448	0.33	9.25838e-27	ECMRegulators	ADAMTS2	yellow
SULF2	2.61045e-27	0.378973	0.435	0.319	9.55453e-23	ECMRegulators	SULF2	yellow
MMP2	1.98108e-26	0.850197	0.771	0.751	7.25097e-22	ECMRegulators	MMP2	yellow
SERPINH1	1.71486e-23	0.738199	0.597	0.53	6.27656e-19	ECMRegulators	SERPINH1	yellow
PLOD2	6.88021e-20	0.261103	0.31	0.208	2.51823e-15	ECMRegulators	PLOD2	yellow
FAM20C	3.75353e-19	0.378845	0.452	0.365	1.37383e-14	ECMRegulators	FAM20C	yellow
CTSS	2.06718e-18	-0.386824	0.42	0.508	7.5661e-14	ECMRegulators	CTSS	yellow
MMP14	3.44648e-18	0.518206	0.458	0.374	1.26145e-13	ECMRegulators	MMP14	yellow
BMP1	1.58534e-17	0.35878	0.408	0.32	5.80251e-13	ECMRegulators	BMP1	yellow
PLAU	5.77792e-17	0.432506	0.397	0.313	2.11478e-12	ECMRegulators	PLAU	yellow
HYAL2	7.08438e-17	0.263417	0.311	0.224	2.59295e-12	ECMRegulators	HYAL2	yellow
CTSK	3.08892e-13	0.360042	0.545	0.493	1.13058e-08	ECMRegulators	CTSK	yellow
PLOD1	6.139e-13	0.281693	0.453	0.382	2.24693e-08	ECMRegulators	PLOD1	yellow
A2M	4.23904e-08	0.297214	0.754	0.733	0.00155153	ECMRegulators	A2M	yellow
CTSB	0.00421232	-0.266745	0.812	0.866	1	ECMRegulators	CTSB	yellow
TIMP1	0.138355	-0.254156	0.784	0.834	1	ECMRegulators	TIMP1	yellow
CCL19	3.05357e-101	-0.707076	0.065	0.231	1.11764e-96	SecretedFactors	CCL19	green
CCL14	1.25091e-59	0.607213	0.467	0.275	4.57845e-55	SecretedFactors	CCL14	green
ANGPTL4	1.24236e-58	0.733644	0.384	0.207	4.54716e-54	SecretedFactors	ANGPTL4	green
CXCL1	1.25022e-54	-0.565238	0.033	0.124	4.57592e-50	SecretedFactors	CXCL1	green
LTB	1.42141e-52	-0.284297	0.072	0.188	5.2025e-48	SecretedFactors	LTB	green
ANGPTL2	2.54175e-48	0.707556	0.64	0.502	9.30305e-44	SecretedFactors	ANGPTL2	green
S100A8	1.32654e-44	-0.767558	0.191	0.332	4.85528e-40	SecretedFactors	S100A8	green
FSTL1	9.62216e-40	0.706967	0.848	0.804	3.52181e-35	SecretedFactors	FSTL1	green
S100A9	4.87697e-39	-0.680784	0.338	0.469	1.78502e-34	SecretedFactors	S100A9	green
MDK	1.85019e-34	0.821402	0.433	0.322	6.77188e-30	SecretedFactors	MDK	green
SFRP1	2.38652e-29	0.306859	0.298	0.174	8.73491e-25	SecretedFactors	SFRP1	green
S100A16	9.41767e-27	0.379364	0.417	0.303	3.44696e-22	SecretedFactors	S100A16	green
SFRP2	8.22765e-21	0.3589	0.337	0.231	3.0114e-16	SecretedFactors	SFRP2	green
S100A6	4.59313e-20	0.449517	0.955	0.939	1.68113e-15	SecretedFactors	S100A6	green
EGFL7	5.58686e-18	0.294474	0.457	0.357	2.04485e-13	SecretedFactors	EGFL7	green
S100A4	1.49085e-17	0.424028	0.909	0.891	5.45666e-13	SecretedFactors	S100A4	green
CXCL14	3.14945e-17	-0.265451	0.154	0.235	1.15273e-12	SecretedFactors	CXCL14	green
S100A11	4.21465e-16	0.417235	0.797	0.762	1.5426e-11	SecretedFactors	S100A11	green
CRLF1	5.62365e-08	0.596636	0.429	0.384	0.00205831	SecretedFactors	CRLF1	green
S100A13	3.26037e-07	0.275881	0.63	0.624	0.0119333	SecretedFactors	S100A13	green
CCL18	6.92281e-05	-0.279957	0.299	0.331	1	SecretedFactors	CCL18	green
PGF	0.000718379	-0.253928	0.224	0.251	1	SecretedFactors	PGF	green
HBEGF	0.150937	0.263565	0.276	0.256	1	SecretedFactors	HBEGF	green
