## Supplemental Tables for "Spatial programming of fibroblasts promotes resolution of tissue inflammation through immune cell exclusion": Table ST12.xlsx

### Sheet: Antibody List
REAGENT	SUPPLIER	CAT NUMBER	APPLICATION
Primary Antibodies (IF)
DDK3	BioTechne	AF1118	Cell DIVE
PDPN (D2-40)	BioLegend	916610	Cell DIVE
CD31/PECAM-1 (C31.3)	Novus Biologicals	NBP2-33154	Cell DIVE
NOTCH3	abcam	ab23426	Cell DIVE
CD68 (EPR20545)	abcam	ab280860	Cell DIVE
CD20 (EP459Y)	abcam	ab78237	Cell DIVE
CD90/Thy-1 (EPR3132)	abcam	ab181885	Cell DIVE
MMP3 (EP1186Y)	abcam	ab52915	Cell DIVE
CD146 (EPR3208)	abcam	ab75769	Cell DIVE
FABP4 (EPR3579)	abcam	ab216708	Cell DIVE
CD3 (SP162)	abcam	ab245731	Cell DIVE
COL6A1 (EPR17072)	abcam	ab271938	Cell DIVE
a-SMA (1A4)	abcam	ab184575 (discontinued)	Cell DIVE
COL I (EPR7785)	abcam	ab275996	Cell DIVE and IF
POSTN (EPR20806)	abcam	ab215199	Cell DIVE and IF
COL4A1 (1042)	ThermoFisher	51-9871-82	Cell DIVE and IF
CD3 (LN10)	Leica Biosystems	CD3-565-L-CE	Cell DIVE and PhenoImager
CD31 (EPR17259)	abcam	ab182981	PhenoImager
CD90 (D3V8A)	Cell Signalling Technology	13801	PhenoImager
CD138 (B-A38)	Bio-Rad	B-A38	PhenoImager
CD19 (6OMP31)	Thermofisher	14-0194-82	PhenoImager
Podoplanin (EPR7072)	abcam	ab128994	PhenoImager
CD90/Thy-1 (D3V8A)	Cell Signalling Technology	47673 (discontinued)	GeoMX
CD45 (D9M8I)	Cell Signalling Technology	19744	GeoMX
CD31 (JC70A)	Agilent	M0823	GeoMX and IF
CD68 (514H12)	Leica Biosystems	NCL-L-CD68	RNAScope
VE-Cadherin (E6N7A)	Cell Signalling Technology	93467S	RNAScope
COL VI (EPR17072)	abcam	ab200429	IF
Secondary Antibodies/Fluorescent Dyes
Donkey Anti-Goat IgG H&L (Alexa Fluor® 647)	abcam	ab150131	Cell DIVE
Alexa Fluor™ 488 Antibody Labeling Kit	Life Technologies Ltd	A20181	Cell DIVE
Alexa Fluor™ 555 Antibody Labeling Kit	Life Technologies Ltd	A20187	Cell DIVE
Alexa Fluor™ 647 Antibody Labeling Kit	Life Technologies Ltd	A20186	Cell DIVE
Opal Polaris 7-colour IHC detection kit (Opal Polaris 480, Opal 520, Opal 570, Opal 620, Opal 690, and Opal Polaris 780)	Akoya Biosciences	OP-000003	PhenoImager
Opal 620	Akoya Biosciences	FP1495001KT	RNAScope
Opal 570	Akoya Biosciences	FP1488001KT	RNAScope
Opal 520	Akoya Biosciences	FP1487001KT	RNAScope
Donkey anti-Rabbit IgG (H+L) Highly Cross-Adsorbed Secondary Antibody, Alexa Fluor™ 488	Invitrogen	A21206	IF
Goat anti-Mouse IgG1 Cross-Adsorbed Secondary Antibody, Alexa Fluor™ 647	Invitrogen	A21240	IF
Goat anti-Mouse IgG1 Cross-Adsorbed Secondary Antibody, Alexa Fluor™ 594	Invitrogen	A21125	GeoMX
Nuclear stains
SYTO™ Green Fluorescent Nucleic Acid Stains	Invitrogen	S7575	GeoMX
Flow Cytometry Antibodies
PE/Dazzle 594 anti-human CD44 [Clone: BJ18]	BioLegend	338821	Flow Cytometry
AF700 anti-human CD4 [Clone: RPA-T4]	BioLegend	300526	Flow Cytometry
PECy7 anti-human CD19 [Clone: HIB19]	BioLegend	302216	Flow Cytometry
PerCPCy5.5 anti-human CD3 [Clone: OKT3]	BioLegend	317336	Flow Cytometry
APC anti-human CD14 [Clone: HCD14]	BioLegend	325608	Flow Cytometry
PerCP anti-human CD56 (NCAM) [Clone: 5.1H11]	BioLegend	362526	Flow Cytometry
APC/Cy7 anti-human CD62L [Clone: DREG-56]	BioLegend	304813	Flow Cytometry
FITC anti-human CD45 Antibody [Clone: HI30]	BioLegend	304006	Flow Cytometry
eFluor450 anti-human CD8a [Clone: OKT-8]	Life Technologies Ltd	48-0086-42	Flow Cytometry
